# Deletion of the microglial transmembrane immune signaling adaptor TYROBP ameliorates Huntington’s disease mouse phenotype

**DOI:** 10.1101/2022.02.18.480944

**Authors:** Jordi Creus-Muncunill, Daniele Mattei, Joanna Bons, Angie V. Ramirez-Jimenez, B. Wade Hamilton, Chuhyon Corwin, Sarah Chowdhury, Birgit Schilling, Lisa Ellerby, Michelle E. Ehrlich

**Affiliations:** Department of Neurology, Icahn School of Medicine at Mount Sinai, New York, USA; Nash Family Department of Neuroscience and Friedman Brain Institute, Icahn School of Medicine at Mount Sinai, New York, USA; Buck Institute for Research on Aging, Novato, California, USA

## Abstract

**BACKGROUND:** Huntington’s disease (HD) is a fatal neurodegenerative disorder caused by an expansion of the CAG trinucleotide repeat in the huntingtin gene. Immune activation is abundant in the striatum of HD patients. Detection of active microglia at presymptomatic stages suggests that microgliosis is a key early driver of neuronal dysfunction and degeneration. Recent studies showed that deletion of *Tyrobp*, a microglial-enriched protein, ameliorates neuronal function in Alzheimer’s disease amyloid and tauopathy mouse models while decreasing components of the complement subnetwork, thus raising the possibility that *Tyrobp* deletion can be beneficial for HD.

**METHODS:** To test the hypothesis that *Tyrobp* deficiency would be beneficial in a HD model, we placed the Q175 HD mouse model on a *Tyrobp*-null background. We characterized these mice with a combination of behavioral testing, immunohistochemistry, transcriptomic and proteomic profiling. Further, we evaluated the Q175 microglia-specific gene signature, with and without *Tyrobp*, by purifying microglia from these mice for transcriptomics.

**RESULTS:** Comprehensive analysis of publicly available transcriptomic HD human data revealed that TYROBP network is overactivated in HD putamen. The Q175 mice showed morphologic microglial activation, reduced levels of post-synaptic density-95 protein and motor deficits at 6 and 9 months of age, all of which were ameliorated on the *Tyrobp*-null background. Gene expression analysis revealed that lack of *Tyrobp* in the Q175 model does not prevent the decrease in the expression of striatal neuronal genes but reduces pro-inflammatory pathways that are specifically active in HD human brain. Integration of transcriptomic and proteomic data identified that astrogliosis and complement system pathway were reduced after *Tyrobp* deletion. Results were further validated by immunofluorescence analysis. Microglia-specific HD gene dysregulation, characterized by overexpression of neuronal genes, was also not corrected by *Tyrobp* deletion.

**CONCLUSIONS:** Our data provide molecular and functional support demonstrating that *Tyrobp* deletion prevents many of the abnormalities in the Q175 HD mouse model, in the absence of correction of striatal neuronal gene expression, suggesting that the *Tyrobp* pathway is a potential therapeutic candidate for Huntington’s disease.
