## Supplementary_materials for "Deletion of the microglial transmembrane immune signaling adaptor TYROBP ameliorates Huntington’s disease mouse phenotype": Supplementary Table 1.xlsx

### Sheet: Supplementary Table 1
Supplementary Table 1. Pathway enrichment analysis for upregulated genes detected in human HD datasets. Top 10 significant pathways are shown (WikiPathway 2021 Human).
Elorza et al., 2021
Term	Overlap	P-value	Adjusted P-value	Odds Ratio	Combined Score	Genes
VEGFA-VEGFR2 Signaling Pathway WP3888	95/432	7.82042e-11	3.69246e-08	2.27901	53.0365	NCF1;ITGB5;TRAF3IP2;PLOD3;ARRB2;ICAM1;HERPUD1;TUBA1C;GJA1;CSRP2;RACK1;CAPN2;IER5;CLIC1;CGNL1;PRKG1;NCK1;TEAD4;HSP90AA1;ANXA1;GPX1;MMP2;RPS6;GAB1;PLA2G4A;RHOC;TMEM170A;PGF;RHOA;ERN1;DOK1;MMP14;PLCB3;TAL1;KATNAL2;HGS;MAPKAPK2;MMRN2;AKT1S1;TXNIP;PRKD2;TKT;EZR;ATF4;ENG;EPHA2;HDAC4;KANK1;HDAC5;TNXB;SHC1;HDAC1;FLII;NOTCH4;PXN;PBXIP1;IQGAP1;FOXO4;GATA2;PTGS2;SLC7A1;ACACB;RELA;STIP1;FGD5;HLX;ABL1;CCL2;IG…
IL-18 signaling pathway WP4754	68/272	1.31171e-10	3.69246e-08	2.6818	61.023	NCF1;HSPB8;PTEN;PLOD3;TNFAIP3;CXCL3;RND2;CXCL2;ICAM1;CXCL16;EPS8;IKBKB;CASP8;PPP1R13L;ZC3H12A;TIMP3;TIMP1;ZNF444;TICAM2;MMP2;FOS;RUNX2;TNFRSF1A;CCNA2;MMP14;CLDN15;LCK;IRF1;IRF6;TP53;ATF3;STK40;GRN;CEBPB;SDC4;MEPCE;TNFRSF11B;PTGS2;ACACB;RELA;CENPB;IRAK1;HMOX1;CCL2;PLCG1;ZNF143;JUN;FN1;NR1H3;FOXN3;NFKB1;NFATC4;NFKB2;NFKBIA;COL3A1;COL1A2;UCK1;DES;RPS6KB1;CCDC9;SP1;ZNF219;BCL2;BAX;HDGF;PPT2;SNTB1;BCL…
Apoptosis WP254	31/84	7.2409e-10	1.35888e-07	4.66711	98.2246	RELA;BBC3;IKBKB;CASP7;CASP8;BCL2L11;CASP6;CASP10;MYC;CASP4;CASP1;RIPK1;MCL1;JUN;TNFRSF10B;NFKB1;TNFRSF1A;NFKBIA;IRF3;TRAF3;IRF1;IRF2;IRF7;BCL2;BAX;IRF5;IRF6;TP53;BIRC2;BCL2L1;NFKBIB
TYROBP causal network in microglia WP3945	25/61	2.51838e-09	3.54463e-07	5.53151	109.522	NRROS;LOXL3;CAPG;TCIRG1;SLC1A5;PPP1R18;ZFP36L2;CXCL16;C3;LYL1;ADAP2;HLX;RPS6KA1;ITGAX;CD37;GAL3ST4;STAT5A;ABCC4;GPX1;MAF;SLC7A7;TYROBP;NPC2;ELF4;HCLS1
Apoptosis Modulation and Signaling WP1772	31/90	5.07349e-09	5.71275e-07	4.19107	80.0463	HTRA2;TNFRSF11B;BBC3;IKBKB;PIDD1;CASP7;CASP8;BCL2L11;IRAK1;CASP6;CASP10;CASP4;CASP1;RIPK1;BMF;MCL1;JUN;TNFRSF10B;TNFRSF10A;FOS;NFKB1;TNFRSF1A;TNFRSF10D;NFKBIA;TRAF3;BCL2;BAX;TP53;BIRC2;NAIP;BCL2L1
TGF-beta receptor signaling in skeletal dysplasias WP4816	23/58	2.30158e-08	2.15965e-06	5.22998	91.9802	TGIF1;SMAD2;SMAD1;JUN;TGFB1;EGF;TFE3;LEF1;STAT3;SMAD9;FOS;LTBP3;SMAD6;LTBP1;RUNX2;ADAMTS10;NFKB1;TGFBR2;TGFBR3;BMP4;BAMBI;SKIL;ENG
Unfolded protein response WP4925	14/24	3.25584e-08	2.61863e-06	11.1129	191.589	PPP1R15A;XBP1;HSPA5;TNFRSF10B;BBC3;ERN1;BCL2L11;CASP8;DDIT3;BCL2;TXNIP;TP53;NFE2L2;ATF4
TGF-beta Receptor Signaling WP560	21/54	1.39123e-07	9.79079e-06	5.06063	79.8968	TGIF1;SMAD2;SMAD1;JUN;TGFB1;EGF;TFE3;LEF1;STAT3;SMAD9;FOS;SMAD6;LTBP1;RUNX2;NFKB1;TGFBR2;TGFBR3;BMP4;BAMBI;SKIL;ENG
Hematopoietic Stem Cell Differentiation WP2849	20/55	9.77774e-07	6.11652e-05	4.54169	62.8479	STAT5A;HES6;CIITA;TRAF3IP3;SPI1;NOTCH1;TNXB;CSF1;LMO2;LEF1;CXCR4;IKZF1;FOS;GATA2;ABO;FLI1;LYL1;HMGN5;PIM1;IRF5
Small cell lung cancer WP4658	28/96	1.38015e-06	7.77024e-05	3.27836	44.2359	LAMA5;LAMA1;MAX;LAMA4;LAMA3;PTEN;PIK3CD;PTGS2;RELA;IKBKB;CASP8;RXRA;MYC;CDKN2B;LAMB2;ITGA2;FN1;NFKB1;NFKBIA;COL4A2;TRAF3;CDK4;BCL2;BAX;TP53;BIRC2;BCL2L1;NFKBIB
Labadorf et al., 2016
Term	Overlap	P-value	Adjusted P-value	Odds Ratio	Combined Score	Genes
TYROBP causal network in microglia WP3945	30/61	8.28242e-19	4.21575e-16	12.8248	533.962	CD84;RBM47;ITGAM;NCF2;PLEK;ITGB2;GIMAP2;TCIRG1;SLC1A5;SAMSN1;ZFP36L2;CXCL16;PYCARD;C3;RGS1;CD37;IL13RA1;ABCC4;IL10RA;RNASE6;IL18;LHFPL2;TNFRSF1B;CD4;MAF;SLC7A7;TYROBP;ELF4;HCLS1;C1QC
Complement and Coagulation Cascades WP558	25/58	3.19675e-14	8.13573e-12	10.0028	310.828	C1QB;CFD;C1QA;SERPINA1;C1S;CFH;C1R;PROS1;C5AR1;CFI;TFPI;CLU;SERPINA5;C2;C3;C7;C3AR1;CR1;SERPIND1;F10;SERPINF2;F2R;PLAUR;F5;C1QC
Complement system WP2806	27/97	5.00685e-10	8.49496e-08	5.08994	109.001	FCN1;CFD;CD40;CFH;C1S;C1R;PROS1;CFI;C5AR1;ITGB2;ICAM2;FPR1;GNAI3;F13A1;C2;C3;FCGR3A;C7;C3AR1;VSIG4;CR1;F10;PLAUR;DCN;FCER2;SELL;TLR2
Prostaglandin Synthesis and Regulation WP98	17/45	4.83481e-09	5.24898e-07	7.97326	152.667	PTGFR;ABCC4;EDN1;HPGD;ANXA2;ANXA3;PTGER2;AKR1C1;ANXA5;AKR1C3;AKR1C2;HSD11B2;HPGDS;TBXAS1;SOX9;S100A10;PTGDR
Microglia Pathogen Phagocytosis Pathway WP3937	16/40	5.15617e-09	5.24898e-07	8.75065	166.989	C1QB;C1QA;ITGAM;FCER1G;SYK;NCF2;ARPC1B;NCF4;ITGB2;CYBB;CYBA;HCK;TYROBP;PTPN6;FCGR1A;C1QC
Nuclear Receptors Meta-Pathway WP2882	53/319	6.80124e-09	5.76972e-07	2.65061	49.8478	SERPINA1;TNFAIP3;SLC7A11;SLC2A5;SLC6A3;RGS2;ZIC2;MYC;PDK4;CYP1B1;SRGN;ABCC4;ABCC2;TSC22D3;HGF;SLC2A12;SLC6A13;SLC39A11;SERPINB9;SLC39A12;TGFBR2;TGFBR3;SCNN1A;PPARA;EPHA2;FKBP5;BIRC3;SLC26A2;SLC6A20;CYP3A4;SLC5A3;CYP3A5;EGFR;FOXO1;SLC5A5;PRRG4;FGD4;DNAJB1;SRPX2;STOM;PLTP;GSTM2;TGFB2;TGFB1;GADD45B;NFKB2;SP1;MAFF;ALOX5AP;ACKR3;S100P;HSPA1A;NFE2L2
Genes controlling nephrogenesis WP4823	15/43	1.3461e-07	9.78808e-06	7.02528	111.146	NOTCH2;PDGFRB;FOXC2;FOXC1;EMX2;FOXD1;LAMB2;SIX1;CXCR4;HOXD11;HOXA11;CD2AP;LHX1;KDR;LMX1B
Vitamin D Receptor Pathway WP2877	34/182	2.04379e-07	1.30036e-05	3.03391	46.7323	CD40;STEAP4;ITGAM;HILPDA;TNFAIP3;TNFRSF11B;CYP3A4;CYP3A5;FOXO1;MYC;TIMP3;CD14;EPHB4;HLA-DQA1;LRRC25;TGFB2;SERPINB1;CDKN2B;TGFB1;CDKN2C;IGFBP5;NFATC2;G0S2;KLF4;BMP6;BCL6;ID1;CDK2;ID4;IRF8;S100A4;S100A9;S100A8;HLA-DRB1
Glucocorticoid Receptor Pathway WP2880	19/70	2.81405e-07	1.5915e-05	4.89334	73.8085	SRGN;SLC26A2;MGAM;GADD45B;TSC22D3;TNFAIP3;SERPINB9;NFKB2;TGFBR3;PRRG4;FGD4;RGS2;ZIC2;SCNN1A;ALOX5AP;STOM;ACKR3;S100P;BIRC3
Endochondral Ossification with Skeletal Dysplasias WP4808	17/64	1.64472e-06	7.61055e-05	4.74516	63.1958	TGFB2;TGFB1;IGF2;FGF2;MMP9;RUNX2;BMP6;COL2A1;SCIN;CHST11;FRZB;SERPINH1;TIMP3;SOX9;SLC38A2;SOX5;BMPR1A
Al-Dalahmah et al., 2020
Term	Overlap	P-value	Adjusted P-value	Odds Ratio	Combined Score	Genes
TYROBP causal network in microglia WP3945	25/61	6.08021e-17	3.02186e-14	13.1659	491.602	CD84;ITGAM;IGSF6;KCNE3;ITGB2;GIMAP2;CAPG;SLC1A5;PPP1R18;ZFP36L2;CXCL16;C3;LYL1;ITGAX;SPP1;CD37;IL13RA1;ABCC4;TNFRSF1B;CD4;SLC7A7;TYROBP;NPC2;HCLS1;SFT2D2
Vitamin D Receptor Pathway WP2877	30/182	1.33421e-08	3.3155e-06	3.73769	67.7731	CDKN1A;STEAP4;ABCB1;ITGAM;LRP5;TNFRSF11B;ADRB2;RXRA;CLMN;SPP1;LGALS9;CD14;HLA-DQA1;TGFB2;TGFB1;CDKN2C;IGFBP5;NFATC2;KLF4;BMP6;BCL6;NINJ1;ID1;CDK2;ID4;IRF8;S100A4;S100A9;S100A8;HLA-DRB1
Ebola Virus Pathway on Host WP4217	24/129	3.46747e-08	3.88835e-06	4.31337	74.0919	ITGB1;HLA-DRB5;ITGA1;ICAM2;RHOC;MERTK;RELA;EGFR;NFKB2;BST2;SOCS3;SCIN;HLA-DMB;NPC2;AXL;HLA-DPB1;HLA-DRA;ITGA6;ITGA5;TLR4;HLA-DQA1;HLA-DRB1;HLA-DPA1;HAVCR2
Hippo-Merlin Signaling Dysregulation WP4541	23/120	3.73712e-08	3.88835e-06	4.47199	76.4816	PDGFRB;ITGB1;CSF1R;NGFR;FLT1;ITGAM;ITGB5;ITGB4;ITGB2;ITGA1;EGFR;AMOT;CDH5;CDH20;ITGAX;ITGB8;ITGA6;ITGA5;AJUBA;PAK2;FGFR2;TEAD2;CD44
Platelet-mediated interactions with vascular and circulating cells WP4462	9/17	3.91182e-08	3.88835e-06	21.0236	358.594	TGFB2;TGFB1;SELPLG;TGFB3;CCL2;TLR7;TLR4;ICAM1;TLR2
Allograft Rejection WP2328	19/89	9.49311e-08	7.86346e-06	5.1061	82.5662	CD86;C1QB;C1QA;HLA-DRB5;CXCL8;ABCB1;TGFB1;C4B;C3;C4A;CASP7;HLA-DMB;GNLY;HLA-DPB1;HLA-DRA;VIM;HLA-DQA1;HLA-DRB1;HLA-DPA1
PI3K-Akt signaling pathway WP4172	42/340	1.19591e-07	8.49096e-06	2.68072	42.7285	ITGB1;CSF1R;CDKN1A;CSF3;PHLPP1;CSF3R;FLT1;CSF1;ITGB5;PKN3;ITGB4;LAMA1;EFNA4;RELA;EGFR;GNG5;SPP1;ITGB8;PCK1;MCL1;PDGFRB;NGFR;ANGPT2;SYK;VWF;ANGPT1;NOS3;LAMB2;HGF;ITGA1;GNG12;OSMR;DDIT4;CDK2;BCL2;ITGA6;PKN1;ITGA5;SGK1;TLR4;FGFR2;TLR2
Nuclear Receptors Meta-Pathway WP2882	40/319	1.59574e-07	9.91351e-06	2.72416	42.6352	ABCB1;SERPINA1;MGST1;KEAP1;SLC2A5;EGFR;PRRG4;DNAJB1;SEC14L1;RXRA;ZIC2;PDK4;HMOX1;CCL2;STOM;PCK1;PLTP;SRGN;ABCC4;TGFB2;TGFB1;CAVIN2;HGF;SLC39A11;SLC6A11;SLC39A12;PRDX6;CYP4F12;KTN1;NFKB2;TGFBR3;KAT2B;SLC6A9;SP1;MAFF;ALOX5AP;ACKR3;PPARA;HSPA1A;FKBP5
Microglia Pathogen Phagocytosis Pathway WP3937	12/40	4.48516e-07	2.47681e-05	8.02428	117.293	C1QB;C1QA;ITGAM;TYROBP;SYK;ARPC1B;NCF4;ITGB2;PLCG2;TREM2;CYBA;PTPN6
Integrin-mediated Cell Adhesion WP185	19/101	7.62607e-07	3.4456e-05	4.3561	61.3623	VASP;ITGB1;ITGAM;ITGB5;ROCK1;ITGB4;ITGB2;ITGA1;RAP1A;SELENOP;CAPN2;ITGAX;ITGB8;ITGA6;ITGA5;TLN1;DOCK1;PAK2;MAPK4
Durrenberger et al., 2015
Term	Overlap	P-value	Adjusted P-value	Odds Ratio	Combined Score	Genes
Hedgehog Signaling Pathway WP4249	8/44	8.26195e-05	0.0173717	6.58986	61.953	SMO;PTCH1;GPR161;BOC;BCL2;ARRB1;KIF7;GLI2
Non-genomic actions of 1,25 dihydroxyvitamin D3 WP4341	10/71	0.000106177	0.0173717	4.87004	44.5628	IKBKB;IFI27L2;RXRA;SP1;PLCE1;TLR4;CAMK2G;PLCD1;TNFRSF1A;NFKB2
Hedgehog Signaling Pathway Netpath WP47	5/16	0.000123495	0.0173717	13.4348	120.904	SMO;PTCH1;SAP18;KIF7;GLI2
Hippo-Merlin Signaling Dysregulation WP4541	13/120	0.000165521	0.0174625	3.6174	31.4946	PDGFRB;NTRK2;ITGB4;ITGA2;AMOT;STK3;ITGA8;ITGB8;ITGB7;TEAD2;CD44;VGLL4;PAK4
Neural Crest Differentiation WP2064	11/101	0.000494081	0.0407026	3.63102	27.6423	TFAP2A;TCF7L1;NOTCH1;HDAC1;HAND1;TCF4;MSX1;RBPJ;ASCL1;GFAP;NFKB2
Primary focal segmental glomerulosclerosis (FSGS) WP2572	9/72	0.00057871	0.0407026	4.23692	31.585	MYO1E;NOTCH1;ITGB4;LAMB2;LRP5;FAT1;PLCE1;TLN1;TLR4
Hodges et al., 2006 - Caudate
Term	Overlap	P-value	Adjusted P-value	Odds Ratio	Combined Score	Genes
EGF/EGFR signaling pathway WP437	49/162	8.6e-06	0.00416485	2.22141	25.9102	ATF1;INPPL1;CBLB;CRKL;EPS8;GJA1;RPS6KA1;PLCE1;NCK1;JAK1;USP8;PIAS3;RALBP1;NCOA3;GAB1;GAB2;PLSCR1;CREB1;RASA1;STAMBP;RAF1;SOS1;STAM2;ROCK1;SHC1;IQGAP1;PIK3R1;PLD1;CBL;EGFR;RAP1A;ERBB2;ABL1;CSK;RALGDS;STAT5A;MAP3K2;MAP3K3;JUN;MAP3K1;CAV2;CAV1;LIMK2;STAT3;PTPN12;PTK2;SP1;ABI1;SPRY2
Acute viral myocarditis WP4298	30/86	2.43e-05	0.00416485	2.73775	29.088	LAMA2;ILK;CXCR4;PIK3R1;CASP7;HLA-DMA;SGCD;CHRAC1;CASP6;CASP3;CASP1;DAG1;ABL1;CASP2;BNIP2;FYN;MICA;JAK1;TGFB1;CAV1;STAT3;KRT8;CREB1;RASA1;BCL2;TLR5;SOS1;TLR4;BCL2L1;EIF4G1
Small cell lung cancer WP4658	32/96	3.75e-05	0.00416485	2.55557	26.0458	CDKN1C;ITGB1;LAMA5;LAMA2;LAMA1;MAX;LAMA4;PIK3CD;LAMC1;PIK3R1;RELA;CKS1B;IKBKB;RXRA;CASP3;AKT2;LAMB2;TRAF1;PTK2;GADD45G;NFKBIA;TRAF4;TRAF3;CDK4;TRAF6;COL4A3;BCL2;COL4A5;ITGA6;BIRC2;BCL2L1;NFKBIB
Focal Adhesion WP306	55/198	3.84e-05	0.00416485	1.97041	20.0327	ITGB1;ITGB5;ITGB4;TNC;TESK2;PIK3CD;ILK;LAMC1;ARHGAP5;MYLK;CRKL;AKT2;CAPN2;ITGB8;PDGFRB;VWF;ACTN4;FGR;COL6A2;ITGA7;ITGA6;TLN1;RAF1;SOS1;BIRC2;LAMA5;TNXB;LAMA2;ROCK1;SHC1;LAMA1;LAMA4;PXN;PDGFA;PIK3R1;EGFR;THBS3;RAP1B;RAP1A;PDGFC;ERBB2;FLNA;FLNB;FYN;FLNC;PAK2;JUN;CAV2;LAMB2;CAV1;VEGFC;PTK2;COL1A2;BCL2;CTNNB1
Apoptosis WP254	29/84	4.11e-05	0.00416485	2.69394	27.207	TRADD;PIK3R1;RELA;IKBKB;CASP7;BCL2L11;CASP6;CASP3;CASP1;CASP2;BOK;MCL1;JUN;MAP3K1;TNFRSF10B;TRAF1;CFLAR;TNFRSF1B;TNFRSF1A;NFKBIA;IRF3;TRAF3;IRF2;IRF7;BCL2;NFKBIE;BIRC2;BCL2L1;NFKBIB
Primary focal segmental glomerulosclerosis (FSGS) WP2572	26/72	4.21e-05	0.00416485	2.88671	29.0822	CDKN1C;ITGB1;LAMA5;NOTCH1;CD151;ITGB4;ILK;LRP6;CDH2;CTSL;DAG1;PLCE1;FYN;NCK1;TGFB1;LAMB2;KRT8;ACTN4;PTK2;CD2AP;MYO1E;COL4A3;COL4A5;CTNNB1;TLN1;TLR4
Interleukin-11 Signaling Pathway WP2332	18/44	9.9e-05	0.00838359	3.53138	32.562	ATF1;PIAS3;TGFB1;YES1;STAT3;RPS6;PIK3R1;TYK2;RELA;IKBKB;CREB1;BGLAP;RPS6KA1;BCL2;FYN;RAF1;IL6ST;JAK1
Prolactin Signaling Pathway WP2037	26/76	0.00012	0.00887161	2.65514	23.9776	ITGB1;SHC1;PXN;IRS2;PIK3R1;CBL;RELA;CASP3;ERBB2;FLNA;FYN;NEK3;CTSD;JAK1;STAT5A;PIAS3;JUN;RPS6;STAT3;GAB2;PTK2;NFKBIA;SOS1;PPIB;RAF1;NFKBIB
IL-3 signaling pathway WP286	19/49	0.00015	0.00989596	3.23077	28.4424	CD86;LYN;STAT5A;JUN;TGFB1;SYK;SHC1;STAT3;PIK3CD;GAB2;PIK3R1;CBL;CRKL;BCL2;FYN;SOS1;RAF1;JAK1;BCL2L1
B Cell Receptor Signaling Pathway WP23	30/97	0.000293	0.0173574	2.28676	18.6058	CD81;MAX;SHC1;DAPP1;PIK3R1;BCL10;CBL;ETS1;RELA;CRKL;IKBKB;RPS6KA1;SH3BP2;FYN;GTF2I;NCK1;LYN;JUN;SYK;NFATC3;GAB1;GAB2;NFKBIA;PTPRC;CREB1;BCL6;HCLS1;RAF1;SOS1;CD22
Hodges et al., 2006 - Frontal Cortex
Term	Overlap	P-value	Adjusted P-value	Odds Ratio	Combined Score
Zinc homeostasis WP3529	7/36	1.59413e-06	0.000551569	14.8649	198.434	MT2A;MT1F;MT1G;MT1X;MT1H;MT3;MT1E
Copper homeostasis WP3286	7/52	2.04347e-05	0.00353521	9.57179	103.359	MT2A;MT1F;MT1G;MT1X;MT1H;MT3;MT1E
Nanomaterial induced apoptosis WP2507	4/20	0.00027314	0.0315022	15.2624	125.236	CASP7;CASP6;BCL2;BID
Hodges et al., 2006 - Cerebellum
Term	Overlap	P-value	Adjusted P-value	Odds Ratio	Combined Score
Hippo-Merlin Signaling Dysregulation WP4541	7/120	2.53245e-06	0.000564737	13.0392	168.027	NTRK2;ITGB4;ITGA7;CTNNB1;CD44;EGFR;PAK4
ERK Pathway in Huntington's Disease WP3853	3/15	5.44194e-05	0.00419578	50.7321	498.128	NTRK2;RPS6KA5;EGFR
PI3K-Akt signaling pathway WP4172	9/340	5.64455e-05	0.00419578	5.78327	56.5733	FGF17;NTRK2;PPP2R1B;ANGPT1;ITGB4;PIK3CD;ITGA7;SOS2;EGFR
Brain-derived neurotrophic factor (BDNF) signaling pathway WP2380	6/144	9.06869e-05	0.00505579	9.04394	84.1818	NTRK2;RPS6KA5;TRAF6;CTNNB1;IRS2;ACACB
Focal Adhesion-PI3K-Akt-mTOR-signaling pathway WP3932	8/303	0.000151013	0.00673516	5.71649	50.2946	FGF17;PPP2R1B;ANGPT1;ITGB4;PIK3CD;ITGA7;IRS2;EGFR
Endometrial cancer WP4155	4/63	0.00029034	0.010791	13.8669	112.938	PIK3CD;CTNNB1;SOS2;EGFR
RAC1/PAK1/p38/MMP2 Pathway WP3303	4/68	0.000389365	0.0124041	12.7803	100.338	ANGPT1;TNIP2;CTNNB1;EGFR
Focal Adhesion WP306	6/198	0.000507039	0.0141337	6.48257	49.1827	ITGB4;PIK3CD;ITGA7;CTNNB1;EGFR;PAK4
Regulation of Actin Cytoskeleton WP51	5/150	0.000986261	0.0237093	7.09555	49.1125	FGF17;PIK3CD;SOS2;EGFR;PAK4
Breast cancer pathway WP4262	5/154	0.00110924	0.0237093	6.90366	46.9731	FGF17;PIK3CD;CTNNB1;SOS2;EGFR
