## Supplementary_materials for "Deletion of the microglial transmembrane immune signaling adaptor TYROBP ameliorates Huntington’s disease mouse phenotype": Supplementary Table 4.xlsx

### Sheet: Q175vsWT_GSEA
Supplementary Table 4. GO terms from GSEA analysis performed in Q175 vs WT comparison
NAME	SIZE	ES	NES	NOM p-val	FDR q-val
GO_NEURON_SPINE	176	-0.545873	-2.34584	0	0.000929042
GO_NEURON_TO_NEURON_SYNAPSE	364	-0.494651	-2.29071	0	0.000464521
GO_GLUTAMATERGIC_SYNAPSE	358	-0.486786	-2.26222	0	0.000611846
GO_DOPAMINE_RECEPTOR_SIGNALING_PATHWAY	39	-0.671686	-2.22411	0	0.000926893
GO_RESPONSE_TO_VITAMIN_D	33	-0.682551	-2.21409	0	0.00110354
GO_POSTSYNAPTIC_DENSITY_MEMBRANE	90	-0.570353	-2.21199	0	0.000919619
GO_STRIATUM_DEVELOPMENT	18	-0.804909	-2.2023	0	0.00118124
GO_CELLULAR_RESPONSE_TO_VITAMIN_D	21	-0.766111	-2.19418	0	0.00126384
GO_SUBPALLIUM_DEVELOPMENT	23	-0.738171	-2.19386	0	0.00112341
GO_GLUTAMATE_RECEPTOR_SIGNALING_PATHWAY	98	-0.555739	-2.19299	0	0.00119556
GO_VOLTAGE_GATED_CATION_CHANNEL_ACTIVITY	136	-0.521498	-2.17255	0	0.00150356
GO_POSTSYNAPTIC_SPECIALIZATION_MEMBRANE	114	-0.533691	-2.16956	0	0.00153204
GO_RESPONSE_TO_DOPAMINE	77	-0.565167	-2.16609	0	0.00155803
GO_REGULATION_OF_SYNAPTIC_TRANSMISSION_GLUTAMATERGIC	71	-0.567707	-2.16176	0	0.00157924
GO_REGULATION_OF_GLUTAMATE_RECEPTOR_SIGNALING_PATHWAY	63	-0.589389	-2.15877	0	0.00153474
GO_REGULATION_OF_SYNAPTIC_PLASTICITY	187	-0.486603	-2.14026	0	0.00178409
GO_REGULATION_OF_NEUROTRANSMITTER_RECEPTOR_ACTIVITY	77	-0.561885	-2.12015	0	0.00254311
GO_PRESYNAPTIC_MODULATION_OF_CHEMICAL_SYNAPTIC_TRANSMISSION	15	-0.783028	-2.06641	0	0.00639151
GO_REGULATION_OF_POSTSYNAPTIC_MEMBRANE_POTENTIAL	139	-0.495805	-2.05994	0	0.00677845
GO_INTRINSIC_COMPONENT_OF_SYNAPTIC_MEMBRANE	163	-0.48201	-2.05781	0	0.00680629
GO_POSTSYNAPTIC_MEMBRANE	272	-0.454362	-2.05314	0	0.00691947
GO_CARDIAC_CONDUCTION	138	-0.49123	-2.05251	0	0.00677165
GO_INTRINSIC_COMPONENT_OF_POSTSYNAPTIC_MEMBRANE	119	-0.507405	-2.05077	0	0.00659626
GO_CALMODULIN_BINDING	191	-0.47345	-2.04821	0	0.00651122
GO_LONG_TERM_SYNAPTIC_DEPRESSION	30	-0.649687	-2.04694	0	0.00636071
GO_REGULATION_OF_CARDIAC_CONDUCTION	65	-0.552905	-2.03043	0	0.00833963
GO_INHIBITORY_POSTSYNAPTIC_POTENTIAL	18	-0.723034	-2.03011	0	0.00806439
GO_REGULATION_OF_SYNAPTIC_VESICLE_EXOCYTOSIS	78	-0.533318	-2.02876	0	0.00787348
GO_REGULATION_OF_TRANS_SYNAPTIC_SIGNALING	444	-0.426927	-2.02585	0	0.00807757
GO_CELLULAR_RESPONSE_TO_VITAMIN	30	-0.636476	-2.02351	0	0.0080232
GO_MULTICELLULAR_ORGANISMAL_SIGNALING	195	-0.456799	-2.00359	0	0.0107503
GO_RESPONSE_TO_CATECHOLAMINE	96	-0.50951	-2.00019	0	0.0111334
GO_SYNAPTIC_MEMBRANE	379	-0.427771	-1.99995	0	0.0108509
GO_VOLTAGE_GATED_ION_CHANNEL_ACTIVITY	188	-0.462784	-1.99905	0	0.0108015
GO_POSITIVE_REGULATION_OF_GLUTAMATE_RECEPTOR_SIGNALING_PATHWAY	15	-0.766569	-1.97254	0	0.0154823
GO_POTASSIUM_CHANNEL_COMPLEX	92	-0.499872	-1.97018	0	0.015717
GO_REGULATION_OF_CATION_CHANNEL_ACTIVITY	173	-0.4582	-1.96755	0	0.0159829
GO_RESPONSE_TO_AMPHETAMINE	32	-0.61198	-1.96726	0	0.015684
GO_CHEMICAL_SYNAPTIC_TRANSMISSION_POSTSYNAPTIC	107	-0.492975	-1.96579	0	0.0156108
GO_REGULATION_OF_LONG_TERM_NEURONAL_SYNAPTIC_PLASTICITY	25	-0.661066	-1.9612	0	0.0162958
GO_VOLTAGE_GATED_CALCIUM_CHANNEL_ACTIVITY	44	-0.571622	-1.95936	0	0.016276
GO_GLUTAMATE_RECEPTOR_BINDING	45	-0.565403	-1.95175	0	0.0177252
GO_NEGATIVE_REGULATION_OF_AMINE_TRANSPORT	27	-0.648811	-1.94716	0	0.01823
GO_CATECHOLAMINE_SECRETION	57	-0.542618	-1.94263	0	0.0187302
GO_TRANSPORTER_COMPLEX	316	-0.422599	-1.93756	0	0.0197442
GO_REGULATION_OF_AMPA_RECEPTOR_ACTIVITY	25	-0.642403	-1.93073	0.00190476	0.0211532
GO_PEPTIDYL_SERINE_DEPHOSPHORYLATION	20	-0.695159	-1.93003	0.00213675	0.0208977
GO_GABA_ERGIC_SYNAPSE	72	-0.501702	-1.92339	0	0.0225033
GO_LONG_TERM_SYNAPTIC_POTENTIATION	84	-0.496524	-1.92037	0	0.0231865
GO_LEARNING	141	-0.456762	-1.9152	0	0.0244301
GO_CATION_CHANNEL_COMPLEX	215	-0.437491	-1.91367	0	0.0245247
GO_MONOAMINE_TRANSPORT	83	-0.498478	-1.91112	0	0.0250073
GO_SARCOPLASMIC_RETICULUM_MEMBRANE	39	-0.576855	-1.91031	0	0.0248473
GO_MEMORY	118	-0.475243	-1.90968	0	0.0245404
GO_SYNAPTIC_VESICLE_EXOCYTOSIS	119	-0.467206	-1.9095	0	0.0242271
GO_REGULATION_OF_NEURONAL_SYNAPTIC_PLASTICITY	53	-0.543726	-1.90921	0	0.0239245
GO_SYNAPTIC_TRANSMISSION_GLUTAMATERGIC	94	-0.481467	-1.9091	0	0.0235373
GO_REGULATION_OF_MEMBRANE_POTENTIAL	419	-0.403388	-1.90753	0	0.0236218
GO_REGULATION_OF_TRANSPORTER_ACTIVITY	274	-0.421575	-1.89945	0	0.0257251
GO_CHANNEL_REGULATOR_ACTIVITY	137	-0.455739	-1.89662	0	0.0262277
GO_VOLTAGE_GATED_POTASSIUM_CHANNEL_ACTIVITY	84	-0.489778	-1.89606	0	0.0259328
GO_POSTSYNAPTIC_MODULATION_OF_CHEMICAL_SYNAPTIC_TRANSMISSION	16	-0.698354	-1.89431	0.00582524	0.0261229
GO_DOPAMINE_TRANSPORT	49	-0.544952	-1.89082	0.0019305	0.0267551
GO_RESPONSE_TO_CAFFEINE	17	-0.700493	-1.88971	0.00199203	0.0265656
GO_POTASSIUM_CHANNEL_ACTIVITY	114	-0.467575	-1.88864	0	0.0266524
GO_INTRACELLULAR_LIGAND_GATED_ION_CHANNEL_ACTIVITY	27	-0.60476	-1.87598	0	0.0302657
GO_CALMODULIN_DEPENDENT_PROTEIN_KINASE_ACTIVITY	27	-0.613653	-1.87583	0.00198807	0.0298554
GO_REGULATION_OF_BLOOD_CIRCULATION	279	-0.411976	-1.87561	0	0.0295112
GO_POSTSYNAPTIC_NEUROTRANSMITTER_RECEPTOR_ACTIVITY	61	-0.511471	-1.87393	0.00197239	0.0297753
GO_GLUTAMATE_RECEPTOR_ACTIVITY	27	-0.616957	-1.87256	0	0.0298223
GO_INTRINSIC_COMPONENT_OF_POSTSYNAPTIC_SPECIALIZATION_MEMBRANE	75	-0.490875	-1.86807	0	0.0309936
GO_POTASSIUM_ION_TRANSPORT	227	-0.420057	-1.86321	0	0.0325761
GO_MYOSIN_FILAMENT	22	-0.644858	-1.86002	0.00381679	0.033398
GO_ASTROCYTE_PROJECTION	19	-0.661512	-1.85718	0	0.0341016
GO_INHIBITORY_SYNAPSE	15	-0.68176	-1.85533	0.00372439	0.0343924
GO_REGULATION_OF_ION_TRANSMEMBRANE_TRANSPORT	462	-0.390838	-1.85221	0	0.0351477
GO_MAIN_AXON	65	-0.50502	-1.85164	0	0.0348573
GO_NEUROTRANSMITTER_RECEPTOR_ACTIVITY	93	-0.473921	-1.84664	0	0.0364102
GO_NEURON_CELLULAR_HOMEOSTASIS	34	-0.56811	-1.84435	0	0.0368524
GO_RESPONSE_TO_ALKALOID	102	-0.466276	-1.84127	0	0.0376531
GO_POSITIVE_REGULATION_OF_SYNAPTIC_TRANSMISSION	168	-0.432521	-1.83911	0	0.0380732
GO_AMINE_TRANSPORT	98	-0.464662	-1.83777	0	0.0381572
GO_REGULATION_OF_NEUROTRANSMITTER_TRANSPORT	118	-0.457541	-1.83563	0	0.0386918
GO_REGULATION_OF_DENDRITIC_SPINE_MORPHOGENESIS	47	-0.534462	-1.83426	0	0.0388306
GO_CALCIUM_RELEASE_CHANNEL_ACTIVITY	17	-0.663595	-1.82866	0.00395257	0.0412541
GO_INTRINSIC_COMPONENT_OF_PRESYNAPTIC_MEMBRANE	82	-0.475926	-1.82441	0	0.0428532
GO_POSITIVE_REGULATION_OF_POTASSIUM_ION_TRANSPORT	43	-0.524949	-1.82302	0.00391389	0.0430557
GO_POSITIVE_REGULATION_OF_NEUROTRANSMITTER_TRANSPORT	28	-0.57665	-1.81992	0.00384615	0.0441194
GO_REGION_OF_CYTOSOL	25	-0.603766	-1.81869	0.00190114	0.0441801
GO_STRIATED_MUSCLE_ADAPTATION	47	-0.516065	-1.81354	0.0020284	0.0463793
GO_SCHAFFER_COLLATERAL_CA1_SYNAPSE	84	-0.465109	-1.8123	0	0.0463756
GO_REGULATION_OF_POTASSIUM_ION_TRANSPORT	98	-0.452989	-1.80937	0.00182815	0.0475161
GO_ADENYLATE_CYCLASE_INHIBITING_G_PROTEIN_COUPLED_RECEPTOR_SIGNALING_PATHWAY	79	-0.475642	-1.8092	0	0.047054
GO_MUSCLE_CONTRACTION	334	-0.385635	-1.80833	0	0.047002
GO_MODULATION_OF_EXCITATORY_POSTSYNAPTIC_POTENTIAL	43	-0.530738	-1.80683	0.00199601	0.0473773
GO_RESPONSE_TO_ISOQUINOLINE_ALKALOID	31	-0.569361	-1.80642	0.00189394	0.0470749
GO_SKELETAL_MUSCLE_ADAPTATION	25	-0.604583	-1.80586	0	0.0467876
GO_GATED_CHANNEL_ACTIVITY	314	-0.391141	-1.80574	0	0.0463478
GO_VOLTAGE_GATED_CALCIUM_CHANNEL_COMPLEX	42	-0.531734	-1.80519	0.00403226	0.0461942
GO_BETA_CATENIN_DESTRUCTION_COMPLEX_DISASSEMBLY	21	-0.624933	-1.80459	0.00803213	0.0461547
GO_REGULATION_OF_POSTSYNAPSE_ORGANIZATION	105	-0.449554	-1.80344	0	0.0462253
GO_REGULATION_OF_SYNAPTIC_VESICLE_CYCLE	112	-0.45076	-1.8023	0	0.0463739
GO_INTRINSIC_COMPONENT_OF_POSTSYNAPTIC_DENSITY_MEMBRANE	54	-0.512899	-1.80056	0	0.0468513
GO_PROTEIN_LOCALIZATION_TO_SYNAPSE	84	-0.463588	-1.79967	0	0.0468063
GO_LIGAND_GATED_CATION_CHANNEL_ACTIVITY	97	-0.45731	-1.79905	0	0.0466672
GO_MUSCLE_SYSTEM_PROCESS	422	-0.379402	-1.79664	0	0.0474239
GO_RESPONSE_TO_SALT	17	-0.664798	-1.79185	0.00608519	0.0495214
GO_REGULATION_OF_CATION_TRANSMEMBRANE_TRANSPORT	329	-0.390285	-1.79046	0	0.0497169
GO_REGULATION_OF_POSTSYNAPTIC_NEUROTRANSMITTER_RECEPTOR_ACTIVITY	17	-0.653609	-1.78932	0.002	0.049849
NAME	SIZE	ES	NES	NOM p-val	FDR q-val
GO_EMBRYONIC_SKELETAL_SYSTEM_DEVELOPMENT	118	0.537324	2.25122	0	0.00434391
GO_EMBRYONIC_SKELETAL_SYSTEM_MORPHOGENESIS	86	0.552409	2.1605	0	0.021744
GO_POSITIVE_REGULATION_OF_INTERFERON_ALPHA_PRODUCTION	20	0.727641	2.10764	0	0.0359184
GO_ENDOCRINE_PANCREAS_DEVELOPMENT	39	0.609458	2.07199	0	0.0427607
GO_PANCREAS_DEVELOPMENT	72	0.531925	2.05862	0	0.0422898
GO_SPLEEN_DEVELOPMENT	32	0.64504	2.05802	0	0.0354245
GO_INTERFERON_ALPHA_PRODUCTION	24	0.656369	2.00837	0	0.0553336
GO_AZUROPHIL_GRANULE	139	0.469894	2.00783	0	0.0495489

### Sheet: Tyrobp-KOvsWT_GSEA
Supplementary Table 4. GO terms from GSEA analysis performed in Tyrobp(-/-) vs WT comparison
NAME	SIZE	ES	NES	NOM p-val	FDR q-val
GOBP_SUPEROXIDE_METABOLIC_PROCESS	56	-0.620123	-2.24961	0	0.00977417
GOBP_POSITIVE_REGULATION_OF_INTERLEUKIN_1_PRODUCTION	45	-0.631256	-2.20621	0	0.00977333
GOBP_SUPEROXIDE_ANION_GENERATION	29	-0.684039	-2.17712	0	0.0134266
GOBP_DOPAMINE_RECEPTOR_SIGNALING_PATHWAY	38	-0.65188	-2.16453	0	0.0119061
GOBP_INTERLEUKIN_1_BETA_PRODUCTION	70	-0.545062	-2.07839	0	0.0408772
GOBP_INTERLEUKIN_1_PRODUCTION	83	-0.527427	-2.06091	0	0.0450916
GOBP_RESPONSE_TO_DOPAMINE	72	-0.535207	-2.05233	0	0.0437242
GOBP_STRIATUM_DEVELOPMENT	17	-0.734691	-2.03256	0	0.0497043
GOBP_REGULATION_OF_SUPEROXIDE_METABOLIC_PROCESS	25	-0.666358	-2.029	0	0.0464973
GOBP_NEGATIVE_REGULATION_OF_B_CELL_PROLIFERATION	15	-0.754896	-2.02148	0	0.0458837

### Sheet: Q175;Tyrobp-KOvsQ175_GSEA
Supplementary Table 4. GO terms from GSEA analysis performed in Q175;Tyrobp(-/-) vs Q175 comparison
NAME	SIZE	ES	NES	NOM p-val	FDR q-val
GO_INTERLEUKIN_10_PRODUCTION	59	-0.65034	-2.37019	0	0
GO_SUPEROXIDE_ANION_GENERATION	33	-0.734712	-2.3648	0	0
GO_TERTIARY_GRANULE_MEMBRANE	66	-0.632819	-2.343	0	0
GO_CELLULAR_DEFENSE_RESPONSE	42	-0.685678	-2.33496	0	0
GO_POSITIVE_REGULATION_OF_INTERLEUKIN_10_PRODUCTION	37	-0.698969	-2.32869	0	0
GO_B_CELL_PROLIFERATION	81	-0.59594	-2.32382	0	0
GO_POSITIVE_REGULATION_OF_TUMOR_NECROSIS_FACTOR_SUPERFAMILY_CYTOKINE_PRODUCTION	87	-0.595676	-2.32234	0	0
GO_TUMOR_NECROSIS_FACTOR_SUPERFAMILY_CYTOKINE_PRODUCTION	157	-0.550332	-2.3185	0	0
GO_REGULATION_OF_B_CELL_PROLIFERATION	60	-0.638203	-2.31718	0	0
GO_B_CELL_RECEPTOR_SIGNALING_PATHWAY	61	-0.621858	-2.31042	0	0.000118695
GO_SUPEROXIDE_METABOLIC_PROCESS	65	-0.612827	-2.28484	0	0.000324411
GO_TUMOR_NECROSIS_FACTOR_BIOSYNTHETIC_PROCESS	32	-0.703328	-2.28121	0	0.000297377
GO_REGULATION_OF_CELL_KILLING	77	-0.597926	-2.27008	0	0.000274502
GO_INTERLEUKIN_1_BETA_PRODUCTION	81	-0.582758	-2.24212	0	0.000857133
GO_TERTIARY_GRANULE	145	-0.52823	-2.23896	0	0.000879742
GO_POSITIVE_REGULATION_OF_PHAGOCYTOSIS	60	-0.610213	-2.23617	0	0.000976705
GO_POSITIVE_REGULATION_OF_INTERLEUKIN_1_PRODUCTION	49	-0.639277	-2.20987	0	0.00162249
GO_REGULATION_OF_MYELOID_LEUKOCYTE_MEDIATED_IMMUNITY	57	-0.616511	-2.20889	0	0.00153235
GO_INTERLEUKIN_2_PRODUCTION	52	-0.620083	-2.19786	0	0.00157755
GO_REGULATION_OF_PHAGOCYTOSIS	86	-0.563753	-2.19489	0	0.00155802
GO_PATTERN_RECOGNITION_RECEPTOR_ACTIVITY	18	-0.792717	-2.19208	0	0.0015974
GO_SECRETORY_GRANULE_MEMBRANE	276	-0.481573	-2.18069	0	0.00201472
GO_FICOLIN_1_RICH_GRANULE_MEMBRANE	50	-0.618041	-2.17527	0	0.00192712
GO_REGULATION_OF_LEUKOCYTE_PROLIFERATION	216	-0.488492	-2.174	0	0.00194865
GO_RESPIRATORY_BURST	33	-0.676317	-2.16738	0	0.00196658
GO_INTERLEUKIN_1_PRODUCTION	94	-0.558252	-2.16605	0	0.00189094
GO_REGULATION_OF_SUPEROXIDE_ANION_GENERATION	21	-0.74677	-2.16591	0	0.00182091
GO_REGULATION_OF_B_CELL_ACTIVATION	122	-0.527713	-2.16428	0	0.00184074
GO_T_CELL_ACTIVATION_INVOLVED_IN_IMMUNE_RESPONSE	88	-0.556833	-2.14901	0	0.00243748
GO_POSITIVE_REGULATION_OF_CYTOKINE_BIOSYNTHETIC_PROCESS	32	-0.671736	-2.14486	0	0.00247569
GO_LEUKOCYTE_ACTIVATION_INVOLVED_IN_INFLAMMATORY_RESPONSE	46	-0.62005	-2.14385	0	0.00243409
GO_CYTOKINE_METABOLIC_PROCESS	63	-0.58531	-2.1415	0	0.00250731
GO_DETECTION_OF_EXTERNAL_BIOTIC_STIMULUS	20	-0.750165	-2.13665	0.00187266	0.00257665
GO_POSITIVE_REGULATION_OF_INTERLEUKIN_2_PRODUCTION	26	-0.686709	-2.11856	0	0.00348492
GO_INTERLEUKIN_6_PRODUCTION	142	-0.502658	-2.11552	0	0.00355658
GO_ALPHA_BETA_T_CELL_ACTIVATION	136	-0.51305	-2.11221	0	0.00349083
GO_SPECIFIC_GRANULE_MEMBRANE	87	-0.535662	-2.10678	0	0.00371733
GO_NEGATIVE_REGULATION_OF_LYMPHOCYTE_ACTIVATION	137	-0.504362	-2.10561	0	0.00384117
GO_DETECTION_OF_BIOTIC_STIMULUS	31	-0.651887	-2.10229	0	0.00398896
GO_POSITIVE_REGULATION_OF_TUMOR_NECROSIS_FACTOR_BIOSYNTHETIC_PROCESS	21	-0.734847	-2.10205	0	0.00388923
GO_REGULATION_OF_SUPEROXIDE_METABOLIC_PROCESS	33	-0.660575	-2.10137	0	0.00379437
GO_PHAGOCYTOSIS	260	-0.461632	-2.09939	0	0.00393217
GO_GLIAL_CELL_ACTIVATION	54	-0.587766	-2.09684	0	0.00395213
GO_NEGATIVE_REGULATION_OF_B_CELL_PROLIFERATION	16	-0.773379	-2.09657	0	0.00386231
GO_LEUKOCYTE_PROLIFERATION	273	-0.461896	-2.09305	0	0.00393642
GO_ADAPTIVE_IMMUNE_RESPONSE	367	-0.441	-2.08121	0	0.0045786
GO_INTERLEUKIN_12_PRODUCTION	49	-0.59138	-2.0758	0	0.0051174
GO_POSITIVE_REGULATION_OF_MYELOID_LEUKOCYTE_MEDIATED_IMMUNITY	34	-0.638718	-2.07211	0	0.005359
GO_ALPHA_BETA_T_CELL_PROLIFERATION	32	-0.644103	-2.07066	0	0.00539656
GO_LYMPHOCYTE_ACTIVATION_INVOLVED_IN_IMMUNE_RESPONSE	158	-0.485233	-2.0676	0	0.00560015
GO_CELL_JUNCTION_DISASSEMBLY	19	-0.742762	-2.062	0	0.00593821
GO_IMMUNE_RECEPTOR_ACTIVITY	113	-0.506007	-2.0612	0	0.00591636
GO_T_CELL_ACTIVATION	435	-0.435052	-2.06081	0	0.00582783
GO_POSITIVE_REGULATION_OF_CELL_ACTIVATION	327	-0.442939	-2.05729	0	0.00594229
GO_NEGATIVE_REGULATION_OF_CELL_KILLING	17	-0.749748	-2.05232	0	0.00633646
GO_POSITIVE_REGULATION_OF_PROTEIN_LOCALIZATION_TO_CELL_SURFACE	17	-0.756027	-2.04958	0	0.00645883
GO_MACROPHAGE_ACTIVATION	93	-0.517525	-2.04124	0	0.0070387
GO_POSITIVE_REGULATION_OF_INTERLEUKIN_6_PRODUCTION	78	-0.527389	-2.03965	0	0.00702024
GO_TOLL_LIKE_RECEPTOR_4_SIGNALING_PATHWAY	35	-0.618224	-2.03543	0	0.00742823
GO_REGULATION_OF_MEMBRANE_INVAGINATION	16	-0.738282	-2.03207	0	0.00762288
GO_POSITIVE_REGULATION_OF_LEUKOCYTE_PROLIFERATION	136	-0.487762	-2.02962	0	0.00780952
GO_POSITIVE_REGULATION_OF_INTERLEUKIN_12_PRODUCTION	30	-0.638283	-2.01894	0	0.00897603
GO_NEGATIVE_REGULATION_OF_LEUKOCYTE_PROLIFERATION	76	-0.528998	-2.01645	0	0.0090614
GO_REGULATION_OF_ALPHA_BETA_T_CELL_ACTIVATION	88	-0.512374	-2.01473	0	0.00916375
GO_NEGATIVE_REGULATION_OF_CELL_ACTIVATION	187	-0.461839	-2.01364	0	0.00913251
GO_REGULATION_OF_B_CELL_RECEPTOR_SIGNALING_PATHWAY	23	-0.691906	-2.00942	0	0.00962864
GO_POSITIVE_REGULATION_OF_CELL_KILLING	52	-0.571121	-2.00849	0	0.009593
GO_REGULATION_OF_LYMPHOCYTE_ACTIVATION	410	-0.42278	-2.00047	0	0.0105072
GO_SPECIFIC_GRANULE	150	-0.473685	-1.99492	0	0.0113431
GO_CELL_KILLING	120	-0.48195	-1.98613	0	0.012701
GO_NEGATIVE_REGULATION_OF_ENDOTHELIAL_CELL_APOPTOTIC_PROCESS	29	-0.619511	-1.98585	0	0.0125728
GO_T_CELL_SELECTION	48	-0.565266	-1.98511	0	0.0124146
GO_CHEMOKINE_BINDING	32	-0.619466	-1.9828	0	0.0126036
GO_POSITIVE_REGULATION_OF_INTERLEUKIN_4_PRODUCTION	23	-0.660378	-1.97785	0	0.0133237
GO_POSITIVE_REGULATION_OF_LYMPHOCYTE_ACTIVATION	267	-0.434693	-1.97518	0	0.0137205
GO_NEGATIVE_REGULATION_OF_B_CELL_ACTIVATION	31	-0.618406	-1.97031	0	0.0143404
GO_REGULATION_OF_LEUKOCYTE_MEDIATED_IMMUNITY	188	-0.450524	-1.96853	0	0.0144037
GO_CHEMOKINE_PRODUCTION	87	-0.506072	-1.96689	0	0.0146354
GO_REGULATION_OF_ANTIGEN_PROCESSING_AND_PRESENTATION	18	-0.695704	-1.9658	0.00185874	0.0146917
GO_PEPTIDYL_TYROSINE_AUTOPHOSPHORYLATION	41	-0.589424	-1.96314	0	0.0151208
GO_POSITIVE_REGULATION_OF_ALPHA_BETA_T_CELL_PROLIFERATION	20	-0.674884	-1.95963	0.00184843	0.0157171
GO_EXTERNAL_SIDE_OF_PLASMA_MEMBRANE	304	-0.427572	-1.95874	0	0.0156424
GO_MYELOID_LEUKOCYTE_MIGRATION	188	-0.445877	-1.95834	0	0.0155696
GO_CELLULAR_RESPONSE_TO_LIPOPROTEIN_PARTICLE_STIMULUS	33	-0.603984	-1.95792	0	0.0154692
GO_REGULATION_OF_LEUKOCYTE_DEGRANULATION	45	-0.573578	-1.95624	0	0.01578
GO_LEUKOCYTE_MIGRATION	405	-0.413042	-1.95324	0	0.0160273
GO_POSITIVE_REGULATION_OF_T_CELL_PROLIFERATION	91	-0.509834	-1.95027	0	0.0165727
GO_T_CELL_DIFFERENTIATION_INVOLVED_IN_IMMUNE_RESPONSE	66	-0.522717	-1.94826	0	0.0167233
GO_RESPONSE_TO_AMYLOID_BETA	50	-0.553992	-1.94284	0	0.0177852
GO_T_CELL_MEDIATED_IMMUNITY	90	-0.49793	-1.9392	0	0.0183849
GO_CELLULAR_RESPONSE_TO_LOW_DENSITY_LIPOPROTEIN_PARTICLE_STIMULUS	20	-0.673758	-1.93269	0.00178253	0.0198519
GO_CYTOKINE_BINDING	130	-0.466526	-1.9308	0	0.0199725
GO_REGULATION_OF_RECEPTOR_LOCALIZATION_TO_SYNAPSE	18	-0.69856	-1.9251	0	0.021311
GO_REGULATION_OF_LEUKOCYTE_MEDIATED_CYTOTOXICITY	62	-0.527056	-1.92335	0	0.0215282
GO_MAST_CELL_MEDIATED_IMMUNITY	47	-0.544137	-1.92267	0.00171527	0.0214652
GO_REGULATION_OF_ANTIGEN_RECEPTOR_MEDIATED_SIGNALING_PATHWAY	62	-0.523926	-1.92244	0	0.0212664
GO_POSITIVE_REGULATION_OF_CHEMOKINE_PRODUCTION	58	-0.524797	-1.92042	0	0.0216023
GO_INTEGRIN_MEDIATED_SIGNALING_PATHWAY	106	-0.478479	-1.91757	0	0.0221382
GO_CYTOKINE_RECEPTOR_ACTIVITY	94	-0.482154	-1.91747	0	0.021939
GO_LIPOPOLYSACCHARIDE_MEDIATED_SIGNALING_PATHWAY	54	-0.541946	-1.91745	0	0.0217196
GO_POSITIVE_REGULATION_OF_B_CELL_ACTIVATION	79	-0.49553	-1.91559	0	0.022073
GO_SERTOLI_CELL_DIFFERENTIATION	20	-0.651881	-1.91516	0	0.0219385
GO_INTERLEUKIN_8_PRODUCTION	79	-0.49828	-1.9118	0	0.022619
GO_LEUKOCYTE_CELL_CELL_ADHESION	331	-0.414423	-1.91069	0	0.0226887
GO_TOLL_LIKE_RECEPTOR_9_SIGNALING_PATHWAY	23	-0.645717	-1.90601	0	0.0237598
GO_B_CELL_ACTIVATION	240	-0.425835	-1.90595	0	0.023547
GO_NEGATIVE_REGULATION_OF_LEUKOCYTE_MEDIATED_IMMUNITY	43	-0.556782	-1.89834	0	0.0255512
GO_REGULATION_OF_MONONUCLEAR_CELL_MIGRATION	48	-0.542541	-1.89681	0	0.025813
GO_NEGATIVE_REGULATION_OF_INTERLEUKIN_10_PRODUCTION	20	-0.653153	-1.8959	0.00183824	0.0258611
GO_POSITIVE_REGULATION_OF_PHOSPHOPROTEIN_PHOSPHATASE_ACTIVITY	19	-0.667335	-1.8948	0.00361664	0.0259304
GO_ALPHA_BETA_T_CELL_DIFFERENTIATION	100	-0.47753	-1.89443	0	0.0258581
GO_T_CELL_DIFFERENTIATION	240	-0.42375	-1.89384	0	0.0258614
GO_INTERLEUKIN_4_PRODUCTION	31	-0.602228	-1.88937	0	0.0270069
GO_T_CELL_MIGRATION	60	-0.518982	-1.8857	0	0.0279371
GO_CELLULAR_RESPONSE_TO_BIOTIC_STIMULUS	207	-0.428826	-1.8841	0	0.0281608
GO_POSITIVE_REGULATION_OF_ALPHA_BETA_T_CELL_ACTIVATION	59	-0.518519	-1.88165	0	0.0287426
GO_NEGATIVE_REGULATION_OF_ANTIGEN_RECEPTOR_MEDIATED_SIGNALING_PATHWAY	28	-0.601576	-1.87686	0.00357782	0.0300522
GO_REGULATION_OF_EXTRACELLULAR_MATRIX_ORGANIZATION	42	-0.546633	-1.87611	0	0.0299905
GO_POSITIVE_REGULATION_OF_MACROPHAGE_MIGRATION	25	-0.622229	-1.8742	0	0.0303111
GO_NEUROINFLAMMATORY_RESPONSE	71	-0.502606	-1.87402	0	0.0300882
GO_KERATINOCYTE_PROLIFERATION	41	-0.554598	-1.87302	0	0.0302556
GO_DETECTION_OF_OTHER_ORGANISM	15	-0.706201	-1.87213	0.00732601	0.0302808
GO_CELLULAR_RESPONSE_TO_AMYLOID_BETA	41	-0.554111	-1.87167	0	0.0303066
GO_REGULATION_OF_PLATELET_ACTIVATION	35	-0.561701	-1.86378	0.00725953	0.0325918
GO_LEUKOTRIENE_METABOLIC_PROCESS	25	-0.609646	-1.85789	0.00519931	0.0349147
GO_NEGATIVE_REGULATION_OF_NERVOUS_SYSTEM_PROCESS	25	-0.59666	-1.8575	0	0.0347895
GO_POSITIVE_REGULATION_OF_ACTIVATED_T_CELL_PROLIFERATION	23	-0.62347	-1.85463	0	0.0358346
GO_NEGATIVE_REGULATION_OF_REGULATED_SECRETORY_PATHWAY	22	-0.621224	-1.85256	0	0.0363863
GO_IMMUNOGLOBULIN_BINDING	16	-0.679801	-1.85156	0.00574713	0.0366225
GO_OSTEOCLAST_DEVELOPMENT	16	-0.669252	-1.8507	0.00541516	0.0366631
GO_POSITIVE_REGULATION_OF_LEUKOCYTE_MEDIATED_IMMUNITY	125	-0.446102	-1.85066	0.00164474	0.0364014
GO_T_CELL_PROLIFERATION	174	-0.426239	-1.8503	0	0.0362344
GO_NON_MEMBRANE_SPANNING_PROTEIN_TYROSINE_KINASE_ACTIVITY	46	-0.540258	-1.84935	0	0.0363481
GO_LYMPHOID_PROGENITOR_CELL_DIFFERENTIATION	19	-0.652562	-1.84823	0.00534759	0.0365762
GO_BONE_CELL_DEVELOPMENT	33	-0.572759	-1.84776	0.00178891	0.0365804
GO_LYMPHOCYTE_DIFFERENTIATION	338	-0.392969	-1.84243	0	0.0385889
GO_B_CELL_ACTIVATION_INVOLVED_IN_IMMUNE_RESPONSE	75	-0.482965	-1.83887	0	0.0397718
GO_POSITIVE_REGULATION_OF_OSTEOCLAST_DIFFERENTIATION	24	-0.616248	-1.83826	0.00195312	0.0397259
GO_RESPONSE_TO_MOLECULE_OF_BACTERIAL_ORIGIN	309	-0.398333	-1.83801	0	0.0395777
GO_POSITIVE_REGULATION_OF_CELL_CELL_ADHESION	255	-0.405508	-1.83384	0	0.0410117
GO_POSITIVE_REGULATION_OF_POSTTRANSCRIPTIONAL_GENE_SILENCING	25	-0.611477	-1.83362	0.00183824	0.0408398
GO_REGULATION_OF_PROTEIN_LOCALIZATION_TO_CELL_SURFACE	39	-0.548715	-1.83342	0.00184502	0.0406279
GO_POSITIVE_REGULATION_OF_INTERFERON_GAMMA_PRODUCTION	59	-0.511853	-1.83196	0	0.0410214
GO_POSITIVE_REGULATION_OF_REACTIVE_OXYGEN_SPECIES_METABOLIC_PROCESS	94	-0.464021	-1.82839	0	0.0423486
GO_CELL_ADHESION_MEDIATED_BY_INTEGRIN	70	-0.488049	-1.82806	0	0.0421393
GO_POSITIVE_REGULATION_OF_CYTOKINE_PRODUCTION	415	-0.389684	-1.82745	0	0.0420633
GO_REGULATION_OF_IMMUNE_EFFECTOR_PROCESS	366	-0.388517	-1.82702	0	0.0419568
GO_LYMPHOCYTE_MEDIATED_IMMUNITY	229	-0.413892	-1.82587	0	0.0421173
GO_POSITIVE_REGULATION_OF_INTERLEUKIN_8_PRODUCTION	50	-0.513514	-1.82427	0.00346021	0.0426133
GO_POSITIVE_REGULATION_OF_MYELINATION	19	-0.642167	-1.82347	0.00571429	0.0426793
GO_SIDE_OF_MEMBRANE	496	-0.37861	-1.82005	0	0.0439802
GO_POSITIVE_T_CELL_SELECTION	35	-0.558961	-1.81938	0.00533808	0.0439346
GO_ALPHA_BETA_T_CELL_ACTIVATION_INVOLVED_IN_IMMUNE_RESPONSE	59	-0.50195	-1.81793	0	0.0443741
GO_PRI_MIRNA_TRANSCRIPTION_BY_RNA_POLYMERASE_II	51	-0.513146	-1.8171	0	0.0445366
GO_FC_RECEPTOR_MEDIATED_STIMULATORY_SIGNALING_PATHWAY	87	-0.461191	-1.81616	0	0.0446657
GO_NEGATIVE_REGULATION_OF_FIBROBLAST_GROWTH_FACTOR_RECEPTOR_SIGNALING_PATHWAY	20	-0.632562	-1.81579	0.00373134	0.0445173
GO_REGULATION_OF_MYELINATION	46	-0.519729	-1.81251	0.00359066	0.0458406
GO_POSITIVE_REGULATION_OF_PHOSPHATASE_ACTIVITY	31	-0.576043	-1.81048	0.0018315	0.0465567
GO_POSITIVE_REGULATION_OF_LEUKOCYTE_MIGRATION	132	-0.430006	-1.8077	0	0.0476378
GO_ADAPTIVE_IMMUNE_RESPONSE_BASED_ON_SOMATIC_RECOMBINATION_OF_IMMUNE_RECEPTORS_BUILT_FROM_IMMUNOGLOBULIN_SUPERFAMILY_DOMAINS	242	-0.402446	-1.80645	0	0.0479894
GO_TRANSFORMING_GROWTH_FACTOR_BETA_PRODUCTION	37	-0.546843	-1.8057	0.00345423	0.0480323
GO_REGULATION_OF_LEUKOCYTE_DIFFERENTIATION	265	-0.39422	-1.80536	0	0.0479056
GO_GRANULOCYTE_MIGRATION	124	-0.442949	-1.80529	0	0.0476481
GO_AMYLOID_BETA_CLEARANCE	32	-0.556806	-1.80447	0.00184502	0.0477802
GO_POSITIVE_REGULATION_OF_B_CELL_PROLIFERATION	40	-0.555201	-1.80389	0.00376648	0.0477875
GO_CD4_POSITIVE_ALPHA_BETA_T_CELL_DIFFERENTIATION	73	-0.484433	-1.80264	0	0.0481194
GO_ANTIGEN_RECEPTOR_MEDIATED_SIGNALING_PATHWAY	229	-0.407013	-1.8019	0	0.0482747
GO_LEUKOCYTE_MEDIATED_CYTOTOXICITY	88	-0.466203	-1.80113	0	0.0483781
GO_THYMIC_T_CELL_SELECTION	22	-0.606342	-1.80101	0.00749064	0.0481271
GO_POSITIVE_REGULATION_OF_NITRIC_OXIDE_METABOLIC_PROCESS	39	-0.545719	-1.79916	0.00175747	0.048872
GO_POLYSACCHARIDE_BINDING	20	-0.622608	-1.79702	0.00362976	0.04953
GO_REGULATION_OF_T_CELL_ACTIVATION	302	-0.390056	-1.79669	0	0.0493742
GO_REGULATION_OF_FIBROBLAST_GROWTH_FACTOR_RECEPTOR_SIGNALING_PATHWAY	34	-0.556685	-1.79318	0.00525394	0.0503384
