## Supplementary_materials for "Deletion of the microglial transmembrane immune signaling adaptor TYROBP ameliorates Huntington’s disease mouse phenotype": Supplementary Table 5.xlsx

### Sheet: 1. Human HD BA9 
Supplementary Table 5. KEGG pathways from GSEA analysis performed by Agus et al., 2019 in symptomatic HD vs Control BA9 samples
pathway	pval	padj	ES	NES
KEGG_CYTOKINE_CYTOKINE_RECEPTOR_INTERACTION	0.000127405	0.00205808	0.668542	2.56107
KEGG_SYSTEMIC_LUPUS_ERYTHEMATOSUS	0.000144342	0.00205808	0.735162	2.55937
KEGG_RIBOSOME	0.000147362	0.00205808	0.718551	2.44615
KEGG_LEISHMANIA_INFECTION	0.000150852	0.00205808	0.741088	2.43932
KEGG_HEMATOPOIETIC_CELL_LINEAGE	0.000148832	0.00205808	0.710418	2.38128
KEGG_COMPLEMENT_AND_COAGULATION_CASCADES	0.000153586	0.00205808	0.725538	2.33332
KEGG_ASTHMA	0.000169405	0.00205808	0.818306	2.23245
KEGG_ANTIGEN_PROCESSING_AND_PRESENTATION	0.000151883	0.00205808	0.676819	2.20985
KEGG_GRAFT_VERSUS_HOST_DISEASE	0.000166279	0.00205808	0.767285	2.18302
KEGG_INTESTINAL_IMMUNE_NETWORK_FOR_IGA_PRODUCTION	0.000158228	0.00205808	0.714894	2.1783
KEGG_ALLOGRAFT_REJECTION	0.000164935	0.00205808	0.753173	2.16831
KEGG_CELL_ADHESION_MOLECULES_CAMS	0.000139665	0.00205808	0.5971	2.1404
KEGG_LEUKOCYTE_TRANSENDOTHELIAL_MIGRATION	0.000141143	0.00205808	0.601743	2.13041
KEGG_NATURAL_KILLER_CELL_MEDIATED_CYTOTOXICITY	0.000141503	0.00205808	0.588541	2.08436
KEGG_TOLL_LIKE_RECEPTOR_SIGNALING_PATHWAY	0.000145539	0.00205808	0.598837	2.06449
KEGG_NOD_LIKE_RECEPTOR_SIGNALING_PATHWAY	0.000153421	0.00205808	0.640575	2.04078
KEGG_CHEMOKINE_SIGNALING_PATHWAY	0.000133156	0.00205808	0.547779	2.03983
KEGG_TGF_BETA_SIGNALING_PATHWAY	0.00014806	0.00205808	0.590483	1.99633
KEGG_TYPE_I_DIABETES_MELLITUS	0.000160927	0.00205808	0.671815	1.98906
KEGG_PRIMARY_IMMUNODEFICIENCY	0.000164096	0.00205808	0.677837	1.96193
KEGG_AUTOIMMUNE_THYROID_DISEASE	0.000159617	0.00205808	0.650167	1.95588
KEGG_PRION_DISEASES	0.000332557	0.00334098	0.675533	1.92198
KEGG_JAK_STAT_SIGNALING_PATHWAY	0.00013887	0.00205808	0.516938	1.85839
KEGG_APOPTOSIS	0.000443066	0.00419441	0.547731	1.85491
KEGG_PATHWAYS_IN_CANCER	0.000121036	0.00205808	0.460936	1.82228
KEGG_B_CELL_RECEPTOR_SIGNALING_PATHWAY	0.000448967	0.00419441	0.547936	1.82163
KEGG_BLADDER_CANCER	0.00144951	0.0102254	0.61208	1.81957
KEGG_P53_SIGNALING_PATHWAY	0.00152346	0.0106745	0.544287	1.772
KEGG_FC_GAMMA_R_MEDIATED_PHAGOCYTOSIS	0.00116431	0.00856307	0.507204	1.74859
KEGG_CYTOSOLIC_DNA_SENSING_PATHWAY	0.00283242	0.0176941	0.563527	1.73863
KEGG_FOCAL_ADHESION	0.000131044	0.00205808	0.455897	1.72125
KEGG_MATURITY_ONSET_DIABETES_OF_THE_YOUNG	0.00902778	0.043142	0.647045	1.69545
KEGG_VIRAL_MYOCARDITIS	0.00332577	0.0202872	0.510355	1.67047
KEGG_HEDGEHOG_SIGNALING_PATHWAY	0.0049337	0.0275067	0.527581	1.66997
KEGG_CHRONIC_MYELOID_LEUKEMIA	0.00478254	0.0269538	0.490463	1.62781
KEGG_NOTCH_SIGNALING_PATHWAY	0.00946223	0.0446015	0.525771	1.61589
KEGG_PATHOGENIC_ESCHERICHIA_COLI_INFECTION	0.00894234	0.0431312	0.509393	1.6124
KEGG_ECM_RECEPTOR_INTERACTION	0.00531679	0.0287385	0.474699	1.60758
KEGG_SMALL_CELL_LUNG_CANCER	0.00531679	0.0287385	0.473172	1.60241
KEGG_PANTOTHENATE_AND_COA_BIOSYNTHESIS	0.0251618	0.0941976	0.649515	1.59867
KEGG_ADHERENS_JUNCTION	0.00678938	0.0346827	0.485622	1.59478
KEGG_REGULATION_OF_ACTIN_CYTOSKELETON	0.000518471	0.00459533	0.410051	1.55606
KEGG_SPLICEOSOME	0.00432478	0.0251955	0.433302	1.55086
KEGG_CELL_CYCLE	0.0069667	0.0352413	0.426138	1.52721
KEGG_VEGF_SIGNALING_PATHWAY	0.0118175	0.0539857	0.45911	1.52152
KEGG_PROSTATE_CANCER	0.0144415	0.0617186	0.443629	1.51024
KEGG_MAPK_SIGNALING_PATHWAY	0.000749813	0.00602756	0.386509	1.50012
KEGG_PANCREATIC_CANCER	0.0181023	0.0733284	0.455308	1.49866
KEGG_T_CELL_RECEPTOR_SIGNALING_PATHWAY	0.0175919	0.0715405	0.420383	1.46717
KEGG_BASAL_CELL_CARCINOMA	0.0377737	0.126768	0.461872	1.46198
KEGG_EPITHELIAL_CELL_SIGNALING_IN_HELICOBACTER_PYLORI_INFECTION	0.0369077	0.124669	0.436467	1.42509
KEGG_ADIPOCYTOKINE_SIGNALING_PATHWAY	0.0439909	0.142759	0.429061	1.40438
KEGG_ENDOCYTOSIS	0.0245253	0.0924827	0.365606	1.36724
KEGG_CALCIUM_SIGNALING_PATHWAY	0.0213366	0.0841293	-0.311514	-1.32717
KEGG_NEUROACTIVE_LIGAND_RECEPTOR_INTERACTION	0.00654912	0.0337882	-0.306581	-1.35695
KEGG_O_GLYCAN_BIOSYNTHESIS	0.0287611	0.105763	-0.508692	-1.53434
KEGG_OLFACTORY_TRANSDUCTION	0.000585138	0.00505656	-0.499308	-1.82267

### Sheet: 2. Human HD Cingulate Cortex
Supplementary Table 5. KEGG pathways from GSEA analysis performed in HD cingulate cortex vs control samples from Al-Dalahmah et al., 2020.
pathway	pval	padj	ES	NES
KEGG_CYTOKINE_CYTOKINE_RECEPTOR_INTERACTION	0.00181488	0.040253	0.608439	3.38651
KEGG_SYSTEMIC_LUPUS_ERYTHEMATOSUS	0.00200803	0.040253	0.740461	3.11885
KEGG_LEISHMANIA_INFECTION	0.00201613	0.040253	0.618176	2.99406
KEGG_ANTIGEN_PROCESSING_AND_PRESENTATION	0.00200803	0.040253	0.64555	2.71908
KEGG_ASTHMA	0.00206186	0.040253	0.826923	2.63647
KEGG_AUTOIMMUNE_THYROID_DISEASE	0.00206186	0.040253	0.826923	2.63647
KEGG_GRAFT_VERSUS_HOST_DISEASE	0.00206186	0.040253	0.826923	2.63647
KEGG_VIRAL_MYOCARDITIS	0.00203252	0.040253	0.648533	2.62566
KEGG_ALLOGRAFT_REJECTION	0.00199203	0.040253	0.781261	2.61231
KEGG_TOLL_LIKE_RECEPTOR_SIGNALING_PATHWAY	0.00200803	0.040253	0.533669	2.48742
KEGG_HEMATOPOIETIC_CELL_LINEAGE	0.00200803	0.040253	0.587497	2.47456
KEGG_CELL_ADHESION_MOLECULES_CAMS	0.00187617	0.040253	0.460416	2.42123
KEGG_TGF_BETA_SIGNALING_PATHWAY	0.00205339	0.040253	0.556361	2.31364
KEGG_NATURAL_KILLER_CELL_MEDIATED_CYTOTOXICITY	0.00199601	0.040253	0.496458	2.27826
KEGG_JAK_STAT_SIGNALING_PATHWAY	0.00200401	0.040253	0.545617	2.25902
KEGG_COMPLEMENT_AND_COAGULATION_CASCADES	0.00201207	0.040253	0.567022	2.22453
KEGG_INTESTINAL_IMMUNE_NETWORK_FOR_IGA_PRODUCTION	0.00200401	0.040253	0.574527	2.16546
KEGG_TYPE_I_DIABETES_MELLITUS	0.00200401	0.040253	0.55211	2.08097
KEGG_FC_GAMMA_R_MEDIATED_PHAGOCYTOSIS	0.0100604	0.122495	0.417818	1.89226
KEGG_CHEMOKINE_SIGNALING_PATHWAY	0.00184502	0.040253	0.351296	1.88742
KEGG_FOCAL_ADHESION	0.00182482	0.040253	0.342289	1.81986
KEGG_LEUKOCYTE_TRANSENDOTHELIAL_MIGRATION	0.0181087	0.183893	0.389771	1.79063
KEGG_B_CELL_RECEPTOR_SIGNALING_PATHWAY	0.0180723	0.183893	0.416939	1.75616
KEGG_NOTCH_SIGNALING_PATHWAY	0.0338645	0.277866	0.504937	1.68836
KEGG_LYSINE_DEGRADATION	0.0359408	0.285168	0.615508	1.66072
KEGG_ENDOCYTOSIS	0.0168856	0.175603	0.320697	1.64126
KEGG_PRION_DISEASES	0.0360169	0.285168	0.531758	1.63507
KEGG_PRIMARY_IMMUNODEFICIENCY	0.04375	0.310258	0.572308	1.63343
KEGG_PATHWAYS_IN_CANCER	0.0158451	0.169847	0.270208	1.62295
KEGG_BLADDER_CANCER	0.05	0.334173	0.557985	1.59255
KEGG_CARDIAC_MUSCLE_CONTRACTION	0.0212766	0.201693	-0.48199	-1.74713
KEGG_OLFACTORY_TRANSDUCTION	0.00994036	0.122495	-0.473926	-1.83751
KEGG_NEUROACTIVE_LIGAND_RECEPTOR_INTERACTION	0.00232019	0.0425418	-0.342876	-2.17773

### Sheet: 3. Human HD+ BA9 
Supplementary Table 5. KEGG pathways from GSEA analysis performed by Agus et al., 2019 in presymptomatic BA9 vs control samples
pathway	pval	padj	ES	NES
KEGG_SYSTEMIC_LUPUS_ERYTHEMATOSUS	0.000122175	0.00511999	0.704725	2.29139
KEGG_LEISHMANIA_INFECTION	0.00013132	0.00511999	0.679278	2.07845
KEGG_RIBOSOME	0.000126711	0.00511999	0.62889	1.98457
KEGG_ASTHMA	0.000743605	0.0178613	0.724731	1.84843
KEGG_CYTOKINE_CYTOKINE_RECEPTOR_INTERACTION	0.000111557	0.00511999	0.503472	1.75557
KEGG_INTESTINAL_IMMUNE_NETWORK_FOR_IGA_PRODUCTION	0.0017936	0.0367512	0.607838	1.73488
KEGG_MATURITY_ONSET_DIABETES_OF_THE_YOUNG	0.00454477	0.0678469	0.699027	1.71769
KEGG_TOLL_LIKE_RECEPTOR_SIGNALING_PATHWAY	0.000250156	0.00792162	0.535733	1.70867
KEGG_HEMATOPOIETIC_CELL_LINEAGE	0.000513149	0.014493	0.541925	1.68927
KEGG_COMPLEMENT_AND_COAGULATION_CASCADES	0.00198913	0.0387591	0.555346	1.67598
KEGG_B_CELL_RECEPTOR_SIGNALING_PATHWAY	0.00233251	0.0443177	0.520446	1.61106
KEGG_VEGF_SIGNALING_PATHWAY	0.00285085	0.0496523	0.516399	1.59853
KEGG_PRION_DISEASES	0.0120829	0.132911	0.591844	1.59452
KEGG_ARACHIDONIC_ACID_METABOLISM	0.00697612	0.0900006	0.532557	1.58047
KEGG_TYPE_I_DIABETES_MELLITUS	0.0165591	0.164802	0.555429	1.54641
KEGG_ALLOGRAFT_REJECTION	0.0205696	0.179696	0.571794	1.54051
KEGG_CELL_ADHESION_MOLECULES_CAMS	0.00349735	0.05734	0.46534	1.53109
KEGG_NOD_LIKE_RECEPTOR_SIGNALING_PATHWAY	0.0148594	0.155281	0.507475	1.51049
KEGG_MAPK_SIGNALING_PATHWAY	0.000769146	0.0178613	0.425625	1.49794
KEGG_ANTIGEN_PROCESSING_AND_PRESENTATION	0.0163827	0.164615	0.480941	1.47493
KEGG_FC_GAMMA_R_MEDIATED_PHAGOCYTOSIS	0.0128157	0.139504	0.460735	1.46523
KEGG_P53_SIGNALING_PATHWAY	0.0242169	0.204086	0.475438	1.44864
KEGG_VIRAL_MYOCARDITIS	0.0239379	0.203375	0.473525	1.44614
KEGG_CHEMOKINE_SIGNALING_PATHWAY	0.00761509	0.0947354	0.41791	1.42294
KEGG_CYTOSOLIC_DNA_SENSING_PATHWAY	0.0438704	0.292004	0.48416	1.40811
KEGG_JAK_STAT_SIGNALING_PATHWAY	0.0191456	0.175502	0.422627	1.40013
KEGG_LEUKOCYTE_TRANSENDOTHELIAL_MIGRATION	0.0256442	0.204566	0.427962	1.39256
KEGG_CELL_CYCLE	0.0346493	0.256798	0.410266	1.34903
KEGG_T_CELL_RECEPTOR_SIGNALING_PATHWAY	0.048587	0.309594	0.41661	1.3395
KEGG_SPLICEOSOME	0.0476248	0.309118	0.401483	1.31904
KEGG_DRUG_METABOLISM_CYTOCHROME_P450	0.01812	0.17059	-0.440795	-1.49799
KEGG_TERPENOID_BACKBONE_BIOSYNTHESIS	0.0167832	0.165457	-0.64615	-1.6488
KEGG_GLYCOSAMINOGLYCAN_BIOSYNTHESIS_HEPARAN_SULFATE	0.0050521	0.0713438	-0.600585	-1.74775

### Sheet: 4. Human HD Caudate
Supplementary Table 5. KEGG pathways from GSEA analysis performed in HD caudate vs control samples from Elorza et al., 2021
pathway	pval	padj	ES	NES
KEGG_CYTOKINE_CYTOKINE_RECEPTOR_INTERACTION	0.0121951	0.129695	0.462338	2.50098
KEGG_COMPLEMENT_AND_COAGULATION_CASCADES	0.00578035	0.0855875	0.573115	2.44105
KEGG_SYSTEMIC_LUPUS_ERYTHEMATOSUS	0.00699301	0.0906896	0.446473	2.04523
KEGG_NOD_LIKE_RECEPTOR_SIGNALING_PATHWAY	0.00617284	0.0855875	0.452744	2.0121
KEGG_HEMATOPOIETIC_CELL_LINEAGE	0.00628931	0.0855875	0.447145	1.92344
KEGG_RIBOSOME	0.00754717	0.0953119	0.530072	1.8473
KEGG_PRIMARY_IMMUNODEFICIENCY	0.0150943	0.144395	0.509559	1.77581
KEGG_MATURITY_ONSET_DIABETES_OF_THE_YOUNG	0.0279503	0.202238	0.60937	1.73221
KEGG_SPLICEOSOME	0.00775194	0.0966319	0.376879	1.73152
KEGG_JAK_STAT_SIGNALING_PATHWAY	0.0165289	0.150794	0.360382	1.71525
KEGG_BLADDER_CANCER	0.0203046	0.171989	0.40018	1.64744
KEGG_ACUTE_MYELOID_LEUKEMIA	0.0137931	0.137551	0.349431	1.59581
KEGG_P53_SIGNALING_PATHWAY	0.0346821	0.234347	0.365743	1.55779
KEGG_NOTCH_SIGNALING_PATHWAY	0.0494297	0.292931	0.464609	1.55592
KEGG_AXON_GUIDANCE	0.0419355	0.265272	-0.391194	-1.43299
KEGG_GLYCOSAMINOGLYCAN_BIOSYNTHESIS_HEPARAN_SULFATE	0.0496454	0.293608	-0.611909	-1.5078
KEGG_RENIN_ANGIOTENSIN_SYSTEM	0.0223285	0.179565	-0.807149	-1.52459
KEGG_AMYOTROPHIC_LATERAL_SCLEROSIS_ALS	0.0249703	0.188773	-0.472698	-1.52575
KEGG_GAP_JUNCTION	0.0256696	0.191331	-0.441313	-1.53079
KEGG_CARDIAC_MUSCLE_CONTRACTION	0.0246914	0.18841	-0.447752	-1.53992
KEGG_VIRAL_MYOCARDITIS	0.0340633	0.232886	-0.501876	-1.54905
KEGG_TAURINE_AND_HYPOTAURINE_METABOLISM	0.0200308	0.171989	-0.784877	-1.55889
KEGG_NITROGEN_METABOLISM	0.0205882	0.173589	-0.679027	-1.56314
KEGG_GRAFT_VERSUS_HOST_DISEASE	0.0106222	0.120468	-0.775502	-1.64173
KEGG_AUTOIMMUNE_THYROID_DISEASE	0.00580552	0.0855875	-0.751794	-1.69089
KEGG_ALLOGRAFT_REJECTION	0.00580552	0.0855875	-0.751794	-1.69089
KEGG_LONG_TERM_DEPRESSION	0.00228571	0.0853198	-0.503487	-1.70536
KEGG_LONG_TERM_POTENTIATION	0.00111607	0.0853198	-0.546074	-1.89417
KEGG_TYPE_I_DIABETES_MELLITUS	0.00137741	0.0853198	-0.729473	-1.89664
KEGG_CALCIUM_SIGNALING_PATHWAY	0.0010352	0.0853198	-0.516207	-1.99704
KEGG_NEUROACTIVE_LIGAND_RECEPTOR_INTERACTION	0.00103093	0.0853198	-0.627107	-2.43625

### Sheet: 5. Human HD+ Caudate 
Supplementary Table 5. KEGG pathways from GSEA analysis performed by Agus et al., 2019 in presymptomatic caudate vs control samples
pathway	pval	padj	ES	NES
KEGG_SYSTEMIC_LUPUS_ERYTHEMATOSUS	0.00040568	0.0610416	0.509543	1.75635
KEGG_PRION_DISEASES	0.00281747	0.188051	0.629098	1.75461
KEGG_MATURITY_ONSET_DIABETES_OF_THE_YOUNG	0.00652928	0.246617	0.664211	1.68204
KEGG_CYTOKINE_CYTOKINE_RECEPTOR_INTERACTION	0.000806289	0.0941863	0.404427	1.52044
KEGG_LEISHMANIA_INFECTION	0.0175081	0.302067	0.462939	1.48597
KEGG_COMPLEMENT_AND_COAGULATION_CASCADES	0.0251391	0.329636	0.468897	1.46744
KEGG_VEGF_SIGNALING_PATHWAY	0.0216031	0.329636	0.449658	1.45658
KEGG_PATHWAYS_IN_CANCER	0.00378712	0.224282	0.359862	1.39439
KEGG_PANCREATIC_CANCER	0.0494707	0.451259	0.425898	1.36707
KEGG_JAK_STAT_SIGNALING_PATHWAY	0.0343712	0.40972	0.37721	1.33296
KEGG_SPLICEOSOME	0.0394577	0.415683	0.380761	1.33003
KEGG_INSULIN_SIGNALING_PATHWAY	0.0487262	0.450514	0.367746	1.29951
KEGG_MAPK_SIGNALING_PATHWAY	0.036096	0.415683	0.330296	1.25601
KEGG_DRUG_METABOLISM_CYTOCHROME_P450	0.0188276	0.308597	-0.496998	-1.52216
KEGG_METABOLISM_OF_XENOBIOTICS_BY_CYTOCHROME_P450	0.00591949	0.246617	-0.553127	-1.66177

### Sheet: 6. Q175;Tyrobp-KO vs Q175 
Supplementary Table 5. KEGG pathways revealed by GSEA analysis in Q175;Tyrobp-KO vs Q175 comparison
pathway	pval	padj	ES	NES
KEGG_LEUKOCYTE_TRANSENDOTHELIAL_MIGRATION	0	0.031355	-0.491784	-1.97659
KEGG_B_CELL_RECEPTOR_SIGNALING_PATHWAY	0	0.0212706	-0.510966	-1.95275
KEGG_HEMATOPOIETIC_CELL_LINEAGE	0	0.0152986	-0.515276	-1.94466
KEGG_INTESTINAL_IMMUNE_NETWORK_FOR_IGA_PRODUCTION	0	0.0142896	-0.576024	-1.9259
KEGG_SYSTEMIC_LUPUS_ERYTHEMATOSUS	0	0.013848	-0.507518	-1.90542
KEGG_PATHOGENIC_ESCHERICHIA_COLI_INFECTION	0	0.0178335	-0.534776	-1.86933
KEGG_NATURAL_KILLER_CELL_MEDIATED_CYTOTOXICITY	0	0.0154703	-0.473967	-1.86646
KEGG_CYTOKINE_CYTOKINE_RECEPTOR_INTERACTION	0	0.0193705	-0.41486	-1.82642
KEGG_CHEMOKINE_SIGNALING_PATHWAY	0	0.0221691	-0.413295	-1.80824
KEGG_COMPLEMENT_AND_COAGULATION_CASCADES	0	0.0349873	-0.477076	-1.75349
KEGG_LEISHMANIA_INFECTION	0.003367	0.0342345	-0.481168	-1.74857
KEGG_JAK_STAT_SIGNALING_PATHWAY	0	0.056159	-0.408795	-1.68362
KEGG_T_CELL_RECEPTOR_SIGNALING_PATHWAY	0	0.0531861	-0.421781	-1.6815
KEGG_LYSOSOME	0.00160772	0.0560058	-0.408511	-1.66821
KEGG_CELL_ADHESION_MOLECULES_CAMS	0.00493421	0.0593706	-0.409412	-1.65173
KEGG_TOLL_LIKE_RECEPTOR_SIGNALING_PATHWAY	0.00505902	0.130191	-0.399898	-1.55176
KEGG_FC_GAMMA_R_MEDIATED_PHAGOCYTOSIS	0.0118644	0.155788	-0.38847	-1.52188
KEGG_GAP_JUNCTION	0.0122592	0.170811	-0.386947	-1.50142
KEGG_ANTIGEN_PROCESSING_AND_PRESENTATION	0.0225303	0.163904	-0.428704	-1.49965
KEGG_DRUG_METABOLISM_CYTOCHROME_P450	0.0362069	0.195298	-0.436696	-1.46092
KEGG_SPHINGOLIPID_METABOLISM	0.0457038	0.196092	-0.44559	-1.44603
KEGG_ADHERENS_JUNCTION	0.0285714	0.204858	-0.37785	-1.43366
KEGG_RIBOSOME	0	0.00501394	0.51479	2.10227
KEGG_RNA_POLYMERASE	0.00717703	0.191006	0.510142	1.67495
KEGG_BASAL_CELL_CARCINOMA	0.00945627	0.251401	0.424752	1.59803
KEGG_GLYCOSAMINOGLYCAN_BIOSYNTHESIS_HEPARAN_SULFATE	0.0241758	0.194867	0.502206	1.59378
KEGG_HEDGEHOG_SIGNALING_PATHWAY	0.0257611	0.198233	0.420502	1.56431
KEGG_OLFACTORY_TRANSDUCTION	0.00480769	0.275251	0.366694	1.49408
KEGG_OXIDATIVE_PHOSPHORYLATION	0.0292553	0.448851	0.323526	1.40328
KEGG_ALZHEIMERS_DISEASE	0.0207792	0.550577	0.30233	1.3533

### Sheet: 7. Q175 vs WT 
Supplementary Table 5. KEGG pathways revealed by GSEA analysis in Q175 vs WT comparison
pathway	pval	padj	ES	NES
KEGG_LYSOSOME	0	0.304205	0.413394	1.72824
KEGG_HISTIDINE_METABOLISM	0.039604	0.477162	0.493398	1.53034
KEGG_MATURITY_ONSET_DIABETES_OF_THE_YOUNG	0.0362173	0.469544	0.547823	1.52789
KEGG_INTESTINAL_IMMUNE_NETWORK_FOR_IGA_PRODUCTION	0.0423729	0.458757	0.450766	1.52424
KEGG_PROTEASOME	0.0189873	0.444186	0.436917	1.49542
KEGG_PATHOGENIC_ESCHERICHIA_COLI_INFECTION	0.0299401	0.451024	0.419846	1.4844
KEGG_TOLL_LIKE_RECEPTOR_SIGNALING_PATHWAY	0.0181818	0.472045		1.45117
KEGG_LEUKOCYTE_TRANSENDOTHELIAL_MIGRATION	0.0361991	0.488086	0.33034	1.35422
KEGG_CYTOKINE_CYTOKINE_RECEPTOR_INTERACTION	0.0412148	0.594178	0.278743	1.26793
KEGG_LONG_TERM_POTENTIATION	0	0.011308	-0.555843	-2.03694
KEGG_CALCIUM_SIGNALING_PATHWAY	0	0.0196363	-0.464613	-1.98115
KEGG_BASAL_CELL_CARCINOMA	0	0.0469748	-0.523554	-1.85747
KEGG_HEDGEHOG_SIGNALING_PATHWAY	0	0.0659789	-0.514148	-1.81282
KEGG_GLYCOSAMINOGLYCAN_BIOSYNTHESIS_KERATAN_SULFATE	0.00198413	0.0705349	-0.676902	-1.79936
KEGG_OLFACTORY_TRANSDUCTION	0	0.103844	-0.445723	-1.72278
KEGG_MELANOGENESIS	0	0.122296	-0.426778	-1.6988
KEGG_LONG_TERM_DEPRESSION	0.00804829	0.130388	-0.461022	-1.6846
KEGG_CARDIAC_MUSCLE_CONTRACTION	0.00378788	0.132579	-0.435838	-1.66692
KEGG_NEUROACTIVE_LIGAND_RECEPTOR_INTERACTION	0	0.133129	-0.371736	-1.66249
KEGG_DILATED_CARDIOMYOPATHY	0.00194175	0.148294	-0.417792	-1.64064
KEGG_VASCULAR_SMOOTH_MUSCLE_CONTRACTION	0	0.145883	-0.411986	-1.63312
KEGG_WNT_SIGNALING_PATHWAY	0.00179211	0.159615	-0.382839	-1.59968
KEGG_GNRH_SIGNALING_PATHWAY	0.0019084	0.188883	-0.404358	-1.55787
KEGG_MAPK_SIGNALING_PATHWAY	0.00181488	0.230631	-0.335698	-1.50023
KEGG_HYPERTROPHIC_CARDIOMYOPATHY_HCM	0.0220588	0.241165	-0.389744	-1.47963
KEGG_THYROID_CANCER	0.042	0.27125	-0.467828	-1.43828
KEGG_ALZHEIMERS_DISEASE	0.0358491	0.408176	-0.312134	-1.32002
