## Supplementary_materials for "Deletion of the microglial transmembrane immune signaling adaptor TYROBP ameliorates Huntington’s disease mouse phenotype": Supplementary Table 8.xlsx

### Sheet: Q175 vs WT microglia
Supplementary Table 8. Differentially expressed genes detected in Q175 vs WT sorted microglia
gene_id	gene_name	baseMean	log2FoldChange	pvalue	padj
ENSMUSG00000036570	Fxyd1	122.61	1.81213	4.57488e-07	0.00874996
ENSMUSG00000048978	Nrsn1	581.491	2.61373	8.62915e-07	0.00874996
ENSMUSG00000038370	Pcp4l1	134.469	2.13526	7.64582e-06	0.00989334
ENSMUSG00000046093	Hpcal4	899.204	2.68132	4.3469e-06	0.00989334
ENSMUSG00000046607	Hrk	42.416	2.02595	7.80539e-06	0.00989334
ENSMUSG00000031610	Scrg1	80.0145	2.56868	5.63323e-06	0.00989334
ENSMUSG00000031760	Mt3	695.445	2.484	6.36406e-06	0.00989334
ENSMUSG00000017390	Aldoc	2207.37	2.29763	4.58814e-06	0.00989334
ENSMUSG00000004558	Ndrg2	3322.4	2.03123	4.74603e-06	0.00989334
ENSMUSG00000110080	Gm6145	212.724	1.11183	2.65887e-06	0.00989334
ENSMUSG00000068099	1500009C09Rik	157.396	2.67735	3.89062e-06	0.00989334
ENSMUSG00000003526	Prodh	136.074	1.20358	5.51933e-06	0.00989334
ENSMUSG00000057766	Ankrd29	42.041	1.80801	2.06053e-06	0.00989334
ENSMUSG00000024899	Papss2	109.853	1.91337	7.18484e-06	0.00989334
ENSMUSG00000064345	mt-Nd2	4366.6	2.34379	6.93958e-06	0.00989334
ENSMUSG00000064357	mt-Atp6	86.2842	2.11162	7.45073e-06	0.00989334
ENSMUSG00000031762	Mt2	195.121	2.04546	1.07199e-05	0.0103524
ENSMUSG00000032348	Gsta4	49.0161	2.75342	1.04508e-05	0.0103524
ENSMUSG00000048240	Gng7	1175.43	2.22411	9.46914e-06	0.0103524
ENSMUSG00000059213	Ddn	1131.08	2.27558	1.07126e-05	0.0103524
ENSMUSG00000090291	Lrrc10b	353.481	2.41031	1.04782e-05	0.0103524
ENSMUSG00000048960	Prex2	1072.05	1.51032	1.12796e-05	0.0103977
ENSMUSG00000033763	Mtss1l	1319.81	1.03133	1.37553e-05	0.0114127
ENSMUSG00000046402	Rbp1	81.0229	2.01157	1.47697e-05	0.0114127
ENSMUSG00000020684	Rasl10b	1025.63	2.37015	1.34887e-05	0.0114127
ENSMUSG00000067279	Ppp1r3c	545.246	2.37881	1.51944e-05	0.0114127
ENSMUSG00000031209	Heph	49.4422	2.23423	1.49989e-05	0.0114127
ENSMUSG00000022037	Clu	1547.89	1.90682	1.58282e-05	0.0114641
ENSMUSG00000116811	Gm16385	14.0074	-4.48926	1.66344e-05	0.0116326
ENSMUSG00000015653	Steap2	46.4563	2.7383	1.73439e-05	0.0117245
ENSMUSG00000053279	Aldh1a1	297.727	2.2474	1.88116e-05	0.0123065
ENSMUSG00000064342	mt-Ti	141.377	2.11913	2.01149e-05	0.0127478
ENSMUSG00000058135	Gstm1	682.915	1.86618	2.6413e-05	0.0137609
ENSMUSG00000019232	Etnppl	184.08	1.59019	2.50296e-05	0.0137609
ENSMUSG00000041261	Car8	63.2065	2.43982	2.58848e-05	0.0137609
ENSMUSG00000033615	Cplx1	252.635	2.25538	2.42594e-05	0.0137609
ENSMUSG00000030088	Aldh1l1	338.776	1.26518	2.73296e-05	0.0137609
ENSMUSG00000070304	Scn2b	239.929	2.11224	2.78204e-05	0.0137609
ENSMUSG00000025867	Cplx2	1476.77	2.18664	2.77155e-05	0.0137609
ENSMUSG00000035805	Mlc1	565.402	1.97102	2.65081e-05	0.0137609
ENSMUSG00000064372	mt-Tp	96.1175	2.59232	2.73246e-05	0.0137609
ENSMUSG00000059974	Ntm	287.202	1.11835	3.02774e-05	0.0146196
ENSMUSG00000036885	Arhgef26	232.999	1.17659	3.54613e-05	0.0150985
ENSMUSG00000039533	Mmd2	468.698	1.71357	3.38535e-05	0.0150985
ENSMUSG00000029669	Tspan12	156.641	2.36676	3.63986e-05	0.0150985
ENSMUSG00000030905	Crym	334.745	1.77579	3.72252e-05	0.0150985
ENSMUSG00000099696	2900052N01Rik	261.217	2.23762	3.63647e-05	0.0150985
ENSMUSG00000049422	Chchd10	128.204	1.96089	3.69787e-05	0.0150985
ENSMUSG00000024227	Pdzph1	30.1027	2.20148	3.34445e-05	0.0150985
ENSMUSG00000052387	Trpm3	968.7	2.08568	3.32793e-05	0.0150985
ENSMUSG00000046318	Ccbe1	8.71868	4.38078	3.92346e-05	0.0156015
ENSMUSG00000022594	Lynx1	227.097	1.95176	4.05016e-05	0.0157956
ENSMUSG00000097428	AW047730	100.511	1.63649	4.23666e-05	0.015876
ENSMUSG00000029309	Sparcl1	2709.33	1.71554	4.24753e-05	0.015876
ENSMUSG00000020844	Nxn	62.9566	1.44229	4.30563e-05	0.015876
ENSMUSG00000001260	Gabrg1	148.446	1.6997	4.60413e-05	0.0166735
ENSMUSG00000037852	Cpe	3771.81	2.1014	4.77954e-05	0.0168684
ENSMUSG00000020591	Ntsr2	421.45	0.91605	4.82428e-05	0.0168684
ENSMUSG00000047261	Gap43	96.1814	1.98009	4.9277e-05	0.0169379
ENSMUSG00000040113	Mettl11b	17.2181	3.23705	5.09844e-05	0.0172327
ENSMUSG00000064363	mt-Nd4	8782.81	2.10065	5.24263e-05	0.0174296
ENSMUSG00000052430	Bmpr1b	248.494	1.81544	5.45887e-05	0.0178558
ENSMUSG00000036915	Kirrel2	72.5295	1.13754	5.93609e-05	0.0191085
ENSMUSG00000005089	Slc1a2	17136.6	2.05642	6.2875e-05	0.01979
ENSMUSG00000022112	Gpc5	474.779	1.03491	6.34295e-05	0.01979
ENSMUSG00000032281	Acsbg1	551.52	1.79661	6.9594e-05	0.0213843
ENSMUSG00000041596	Nlrp5-ps	57.8909	2.62106	7.3519e-05	0.0222532
ENSMUSG00000024665	Fads2	592.021	1.6168	7.89739e-05	0.0232216
ENSMUSG00000064344	mt-Tm	61.8399	2.11002	7.90085e-05	0.0232216
ENSMUSG00000078234	Klhdc7a	107.013	1.42607	8.59037e-05	0.0248875
ENSMUSG00000025738	Fbxl16	1403.82	1.92535	8.81144e-05	0.0251684
ENSMUSG00000035109	Shc4	80.9675	0.990947	9.10864e-05	0.0253045
ENSMUSG00000036790	Slitrk2	180.131	1.0105	9.0198e-05	0.0253045
ENSMUSG00000037855	Zfp365	1028.3	1.66501	9.63855e-05	0.0264148
ENSMUSG00000022132	Cldn10	137.33	1.52232	9.85583e-05	0.0266502
ENSMUSG00000021750	Fam107a	1109.46	2.15379	0.000100714	0.0268748
ENSMUSG00000071753	C230004F18Rik	2413.01	1.59002	0.000104523	0.0275289
ENSMUSG00000028194	Ddah1	441.677	2.11685	0.000108634	0.0278873
ENSMUSG00000025813	Homer2	87.005	1.68121	0.000108229	0.0278873
ENSMUSG00000028132	Tmem56	195.18	1.79939	0.000111729	0.0283234
ENSMUSG00000031517	Gpm6a	1459.46	1.55589	0.000119543	0.0299301
ENSMUSG00000035948	Acss3	23.8675	1.9627	0.000123589	0.0305657
ENSMUSG00000031342	Gpm6b	6294.73	1.66088	0.00012817	0.0313168
ENSMUSG00000030465	Psd3	1767.85	1.72534	0.000131698	0.0317957
ENSMUSG00000029231	Pdgfra	212.987	1.06878	0.000139865	0.0322325
ENSMUSG00000031997	Trpc6	44.6028	2.27211	0.000139088	0.0322325
ENSMUSG00000044164	Rnf182	40.7609	1.84306	0.000137393	0.0322325
ENSMUSG00000064368	mt-Nd6	1942.84	1.69119	0.000137474	0.0322325
ENSMUSG00000064367	mt-Nd5	6265.26	1.73747	0.00014191	0.0323364
ENSMUSG00000048644	Ctxn1	206.409	1.95579	0.000149995	0.0335704
ENSMUSG00000061654	Spry3	14.1235	2.72738	0.000150636	0.0335704
ENSMUSG00000015224	Cyp2j9	266.907	1.40308	0.000152583	0.0336346
ENSMUSG00000028583	Pdpn	18.7914	2.21424	0.000158778	0.0346238
ENSMUSG00000019803	Nr2e1	103.482	1.27879	0.000161172	0.034772
ENSMUSG00000031596	Slc7a2	201.839	1.16539	0.000164486	0.0351134
ENSMUSG00000004902	Slc25a18	68.7003	1.57505	0.000178595	0.0362885
ENSMUSG00000046378	Asphd1	24.2476	1.95907	0.000178937	0.0362885
ENSMUSG00000044352	Sowaha	297.276	1.98828	0.000178689	0.0362885
ENSMUSG00000024411	Aqp4	545.314	1.5261	0.000175061	0.0362885
ENSMUSG00000036192	Rorb	440.267	1.46476	0.000176369	0.0362885
ENSMUSG00000112117	RF01962	100.656	1.63888	0.000182576	0.0366599
ENSMUSG00000007097	Atp1a2	4780.9	1.05068	0.000186077	0.0369965
ENSMUSG00000060548	Tnfrsf19	306.577	1.30214	0.000192655	0.0379324
ENSMUSG00000039323	Igfbp2	51.5456	2.38787	0.000196453	0.0383082
ENSMUSG00000021508	Cxcl14	212.405	1.71988	0.000203835	0.0389978
ENSMUSG00000024873	Cnih2	195.779	1.88827	0.000201926	0.0389978
ENSMUSG00000015484	Fam163a	37.5904	2.28337	0.000211458	0.0400782
ENSMUSG00000033720	Sfxn5	1080.17	1.52395	0.000214224	0.0402265
ENSMUSG00000104597	B230334C09Rik	440.991	1.8303	0.000219841	0.0409026
ENSMUSG00000025911	Adhfe1	110.664	1.43952	0.000228057	0.0415532
ENSMUSG00000028445	Enho	142.541	1.8009	0.000232851	0.0415532
ENSMUSG00000110332	Gm19935	14.4705	2.85388	0.000226316	0.0415532
ENSMUSG00000020932	Gfap	468.795	1.86137	0.000233583	0.0415532
ENSMUSG00000021379	Id4	356.737	1.17865	0.000233439	0.0415532
ENSMUSG00000021792	Fam213a	284.26	1.2037	0.000243276	0.0429013
ENSMUSG00000025666	Tmem47	441.654	1.43033	0.000247182	0.0432142
ENSMUSG00000094910	D430019H16Rik	476.14	1.97169	0.00025185	0.0436057
ENSMUSG00000090223	Pcp4	33.0492	1.77063	0.000253722	0.0436057
ENSMUSG00000024302	Dtna	1644.57	0.7116	0.000261095	0.0444958
ENSMUSG00000026173	Plcd4	131.068	1.00988	0.000266825	0.0450935
ENSMUSG00000064360	mt-Nd3	122.601	2.13505	0.000269303	0.0451361
ENSMUSG00000028278	Rragd	246.866	1.63594	0.000271915	0.0452003
ENSMUSG00000064370	mt-Cytb	37391.9	1.65097	0.000283838	0.0467987
ENSMUSG00000046447	Camk2n1	1540.71	1.58029	0.000288909	0.0468727
ENSMUSG00000029596	Sdsl	10.5198	2.27064	0.000287032	0.0468727
ENSMUSG00000026227	2810459M11Rik	67.4267	1.20734	0.000316207	0.0471634
ENSMUSG00000103039	Gm37123	101.039	-0.697815	0.000310674	0.0471634
ENSMUSG00000098097	6530403H02Rik	48.4323	2.18488	0.000311061	0.0471634
ENSMUSG00000073988	Ttpa	31.9062	1.87629	0.000316283	0.0471634
ENSMUSG00000041556	Fbxo2	194.917	1.61	0.000299668	0.0471634
ENSMUSG00000085069	Gm13111	76.2241	1.83367	0.000301864	0.0471634
ENSMUSG00000105084	Gm43365	72.5932	-0.79981	0.000293266	0.0471634
ENSMUSG00000008540	Mgst1	60.8831	1.57558	0.000315345	0.0471634
ENSMUSG00000039194	Rlbp1	60.7561	1.66738	0.000314808	0.0471634
ENSMUSG00000057880	Abat	955.193	1.4941	0.000300005	0.0471634
ENSMUSG00000025739	Gng13	53.7678	2.3213	0.000310953	0.0471634
ENSMUSG00000027574	Nkain4	84.728	1.38317	0.00032829	0.048324
ENSMUSG00000029212	Gabrb1	526.781	1.27195	0.000328832	0.048324
ENSMUSG00000020044	Timp3	431.195	1.50845	0.000333914	0.0487178
ENSMUSG00000056870	Gulp1	32.1969	1.46712	0.000343392	0.04939
ENSMUSG00000029695	Aass	31.5099	1.689	0.000341723	0.04939
ENSMUSG00000085389	1700003M07Rik	12.0602	2.39721	0.00034795	0.0496931
ENSMUSG00000068762	Gstm6	18.6494	2.01988	0.000357386	0.0501144
ENSMUSG00000048450	Msx1	27.9315	2.15843	0.000357226	0.0501144
ENSMUSG00000030495	Slc7a10	267.479	0.950095	0.000358313	0.0501144
ENSMUSG00000029153	Ociad2	45.5702	1.56556	0.000367442	0.0510392
ENSMUSG00000039252	Lgi2	41.7587	1.58302	0.000378099	0.0521622
ENSMUSG00000019577	Pdk4	96.2317	1.39364	0.000384351	0.0526664
ENSMUSG00000115783	AC161763.1	196.487	1.8829	0.000389526	0.0530173
ENSMUSG00000030772	Dkk3	328.606	1.62902	0.000395431	0.0534623
ENSMUSG00000039519	Cyp7b1	31.4091	1.38209	0.000399829	0.0536989
ENSMUSG00000025931	Paqr8	654.776	1.708	0.00040726	0.054337
ENSMUSG00000034000	Neu4	46.963	1.22215	0.00042254	0.0556436
ENSMUSG00000026527	Rgs7	129.232	1.34094	0.000419803	0.0556436
ENSMUSG00000030317	Timp4	126.832	1.61973	0.000434282	0.0568209
ENSMUSG00000022055	Nefl	250.666	1.75167	0.000442151	0.0574797
ENSMUSG00000064341	mt-Nd1	17440.9	1.63814	0.000445211	0.0575087
ENSMUSG00000102234	Gm37885	61.0596	1.17502	0.000460334	0.0583949
ENSMUSG00000041571	Selenow	1529.16	1.69589	0.000457178	0.0583949
ENSMUSG00000063297	Luzp2	751.785	1.5065	0.000460949	0.0583949
ENSMUSG00000035202	Lars2	4924.11	1.53019	0.000463588	0.0583949
ENSMUSG00000021986	Amer2	764.348	0.738081	0.000471133	0.0589788
ENSMUSG00000101939	Gm28438	62.0174	1.57637	0.000486681	0.0601823
ENSMUSG00000060424	Pantr1	135.149	1.27043	0.00048517	0.0601823
ENSMUSG00000068196	Col8a1	17.6816	3.71747	0.000495331	0.0608807
ENSMUSG00000041617	Ccdc74a	25.7635	1.31444	0.000506993	0.0619387
ENSMUSG00000030218	Mgp	11.1782	2.6858	0.000523987	0.0632827
ENSMUSG00000047786	Lix1	246.116	1.61119	0.000524236	0.0632827
ENSMUSG00000040978	Gm11992	3.46585	3.95479	0.000544438	0.0653325
ENSMUSG00000028174	Rpe65	57.0274	1.76358	0.000554946	0.0658146
ENSMUSG00000072875	Gpr27	66.679	2.03911	0.000553124	0.0658146
ENSMUSG00000009216	Fam163b	45.0148	1.62661	0.000573666	0.0672284
ENSMUSG00000029838	Ptn	864.406	1.08756	0.000572356	0.0672284
ENSMUSG00000048148	Nwd1	1237.01	1.09258	0.000576812	0.0672284
ENSMUSG00000064340	mt-Tl1	67.6066	1.92111	0.000580731	0.0672985
ENSMUSG00000026764	Kif5c	1771.75	1.28521	0.000588494	0.0674221
ENSMUSG00000022261	Sdc2	107.041	0.99001	0.000591772	0.0674221
ENSMUSG00000040147	Maob	142.98	1.65275	0.000588558	0.0674221
ENSMUSG00000005268	Prlr	92.7128	4.03792	0.000610637	0.0691828
ENSMUSG00000032883	Acsl3	852.439	0.871514	0.000621248	0.0697718
ENSMUSG00000006522	Itih3	172.9	1.05731	0.000622717	0.0697718
ENSMUSG00000032517	Mobp	6912.22	0.950332	0.000642711	0.0716164
ENSMUSG00000070532	Ccdc190	66.7435	1.43182	0.000651556	0.0718128
ENSMUSG00000004032	Gstm5	638.489	1.55094	0.000650139	0.0718128
ENSMUSG00000064359	mt-Tg	11.4423	2.2688	0.00066513	0.0729126
ENSMUSG00000027803	Wwtr1	129.957	1.04753	0.000669766	0.0730261
ENSMUSG00000000247	Lhx2	103.779	1.52905	0.00071958	0.0756438
ENSMUSG00000000560	Gabra2	92.5249	1.32462	0.000721457	0.0756438
ENSMUSG00000031980	Agt	38.9673	1.51482	0.000715613	0.0756438
ENSMUSG00000057969	Sema3b	29.0967	2.14828	0.000717001	0.0756438
ENSMUSG00000078451	Ppil6	11.9466	2.11283	0.000718161	0.0756438
ENSMUSG00000050953	Gja1	867.325	0.897809	0.000704525	0.0756438
ENSMUSG00000021613	Hapln1	63.1655	1.3587	0.000722604	0.0756438
ENSMUSG00000032648	Pygm	67.7479	1.41382	0.000723615	0.0756438
ENSMUSG00000019590	Cyb561	39.4928	1.89936	0.000738652	0.0764279
ENSMUSG00000052397	Ezr	298.381	1.29737	0.000736788	0.0764279
ENSMUSG00000004892	Bcan	2329.56	0.90453	0.000755742	0.0766794
ENSMUSG00000041193	Pla2g5	11.0122	3.18612	0.000756207	0.0766794
ENSMUSG00000113330	Gm34237	5.33097	3.60941	0.000745513	0.0766794
ENSMUSG00000024998	Plce1	196.115	0.980949	0.000750424	0.0766794
ENSMUSG00000059049	Frem1	62.4393	1.9948	0.0007685	0.0775383
ENSMUSG00000051029	Serpinb1b	6.9337	3.97964	0.000778154	0.0781236
ENSMUSG00000043670	Diras1	89.4534	1.39472	0.000784704	0.0783931
ENSMUSG00000064337	mt-Rnr1	31323.1	1.91151	0.000789785	0.078514
ENSMUSG00000034472	Rasd2	515.199	1.65369	0.000803915	0.0795288
ENSMUSG00000035615	Frmpd1	79.0234	1.07539	0.000811385	0.0798781
ENSMUSG00000049044	Rapgef4	1847.7	1.54448	0.000821252	0.0804589
ENSMUSG00000044986	Tst	102.115	1.36361	0.000827391	0.0806706
ENSMUSG00000032355	Mlip	94.4714	2.06209	0.000831907	0.0807229
ENSMUSG00000106673	Gm43374	2.56579	4.17899	0.000836863	0.0808171
ENSMUSG00000061322	Dnaic1	17.6149	1.83428	0.000850423	0.0817374
ENSMUSG00000030235	Slco1c1	239.958	0.890068	0.000863022	0.082557
ENSMUSG00000032482	Cspg5	687.041	1.11082	0.000877863	0.0835825
ENSMUSG00000023913	Pla2g7	405.893	1.26847	0.000882419	0.0836236
ENSMUSG00000067813	Xkr9	4.6334	-3.02514	0.000916136	0.0850007
ENSMUSG00000064246	Chil1	31.1971	1.47052	0.000915212	0.0850007
ENSMUSG00000000308	Ckmt1	48.0593	1.67107	0.000915734	0.0850007
ENSMUSG00000027796	Smad9	29.3402	1.15064	0.000917907	0.0850007
ENSMUSG00000001313	Rnd2	290.07	1.68816	0.000911282	0.0850007
ENSMUSG00000020890	Gucy2e	17.8609	1.74946	0.000926528	0.085409
ENSMUSG00000061080	Lsamp	875.727	0.852833	0.000932334	0.0855554
ENSMUSG00000040569	Slc26a7	4.8935	3.41265	0.000936893	0.0855864
ENSMUSG00000031647	Mfap3l	522.859	1.36813	0.000992561	0.0902652
ENSMUSG00000022935	Grik1	142.175	0.962701	0.00100665	0.0911379
ENSMUSG00000024654	Asrgl1	717.139	1.57063	0.00102852	0.0927038
ENSMUSG00000056738	A730036I17Rik	5.61768	2.19965	0.00106348	0.095431
ENSMUSG00000026424	Gpr37l1	581.9	1.20655	0.00108076	0.0964513
ENSMUSG00000022122	Ednrb	279.548	0.9564	0.00108436	0.0964513
ENSMUSG00000097326	A330048O09Rik	8.04178	2.67647	0.0010956	0.0970253
ENSMUSG00000039278	Pcsk1n	1102.25	1.74348	0.00110147	0.0971207
ENSMUSG00000028347	Tmeff1	456.757	0.850205	0.00111702	0.0980658
ENSMUSG00000024617	Camk2a	2669.23	1.61841	0.00113064	0.0988332

### Sheet: Tyrobp-KO vs WT microglia
Supplementary Table 8. Differentially expressed genes detected in Tyrobp(-/-) vs WT sorted microglia
gene_id	gene_name	baseMean	log2FoldChange	pvalue	padj
ENSMUSG00000029304	Spp1	602.845	-6.60487	6.01719e-39	1.18797e-34
ENSMUSG00000030579	Tyrobp	3674.88	-4.10284	6.78562e-36	6.69843e-32
ENSMUSG00000079293	Clec7a	931.111	-2.50333	1.57398e-18	1.03584e-14
ENSMUSG00000003418	St8sia6	238.956	-2.78513	2.20145e-17	1.08658e-13
ENSMUSG00000068129	Cst7	188.081	-2.19881	1.05373e-09	3.49513e-06
ENSMUSG00000015568	Lpl	892.066	-3.41112	1.06219e-09	3.49513e-06
ENSMUSG00000050370	Ch25h	74.2592	-4.59097	3.58543e-09	1.01124e-05
ENSMUSG00000036560	Lgi4	438.617	1.94228	1.29297e-08	2.83634e-05
ENSMUSG00000038540	Tmc3	127.872	-3.39152	1.20763e-08	2.83634e-05
ENSMUSG00000072844	G530011O06Rik	756.868	2.26752	5.18038e-08	0.000102276
ENSMUSG00000049723	Mmp12	101.312	-2.9241	6.46561e-08	0.000116046
ENSMUSG00000024529	Lox	33.0389	-3.60974	7.68743e-08	0.000126477
ENSMUSG00000064023	Klk8	377.808	-1.55982	2.74252e-07	0.000416504
ENSMUSG00000116534		49.1559	-1.66398	7.4813e-07	0.00105502
ENSMUSG00000028037	Ifi44	33.7316	3.80314	1.27552e-06	0.00167884
ENSMUSG00000055862	Izumo4	313.888	-0.877429	1.56639e-06	0.00193283
ENSMUSG00000022026	Olfm4	113.395	-1.83059	1.70709e-06	0.00198253
ENSMUSG00000000982	Ccl3	281.987	-1.64314	3.48587e-06	0.00382342
ENSMUSG00000022246	Rai14	114.3	-1.68745	3.77806e-06	0.00392581
ENSMUSG00000047109	Cldn14	26.5161	-2.82651	5.87591e-06	0.0058004
ENSMUSG00000052688	Rab7b	48.1818	-2.54847	8.24569e-06	0.00696928
ENSMUSG00000031654	Cbln1	8.48446	3.43502	8.472e-06	0.00696928
ENSMUSG00000101596	Gm28182	7.34465	-6.07705	8.13106e-06	0.00696928
ENSMUSG00000042942	Greb1l	54.9274	-2.54275	8.11198e-06	0.00696928
ENSMUSG00000004552	Ctse	18.2297	-2.49826	1.26692e-05	0.00939692
ENSMUSG00000106292	Gm43174	13.8522	-4.45191	1.2851e-05	0.00939692
ENSMUSG00000021835	Bmp4	12.0152	-3.89289	1.23936e-05	0.00939692
ENSMUSG00000102824	Pdcd5-ps	10.1969	3.24896	1.58881e-05	0.0112028
ENSMUSG00000047261	Gap43	87.4059	2.09509	1.72314e-05	0.011731
ENSMUSG00000096751	Gm28373	140.179	-1.57231	1.98345e-05	0.0130531
ENSMUSG00000093452	Zfhx2os	125.455	-1.21024	2.10213e-05	0.0133878
ENSMUSG00000018451	6330403K07Rik	250.511	1.43608	2.35202e-05	0.0145112
ENSMUSG00000048978	Nrsn1	526.2	2.77717	2.49922e-05	0.0149522
ENSMUSG00000107215	Gm43197	59.4443	1.85804	3.05827e-05	0.0177586
ENSMUSG00000075316	Scn9a	33.6043	-2.00629	3.21391e-05	0.0181292
ENSMUSG00000116681		6.07933	-5.81576	3.72901e-05	0.0204505
ENSMUSG00000110187	Gm45496	15.3452	-2.40534	4.22687e-05	0.021459
ENSMUSG00000031760	Mt3	612.368	2.58705	4.03491e-05	0.021459
ENSMUSG00000068099	1500009C09Rik	130.408	2.68619	4.23898e-05	0.021459
ENSMUSG00000097736	9530059O14Rik	166.985	-2.19779	4.42472e-05	0.0218393
ENSMUSG00000100029	D7Ertd128e	7.27844	-6.06832	4.99969e-05	0.0235009
ENSMUSG00000086662	BC046251	12.2243	-4.44133	4.95984e-05	0.0235009
ENSMUSG00000084890	A830036E02Rik	217.489	-2.09441	5.11846e-05	0.0235009
ENSMUSG00000029524	Sirt4	222.721	-0.900658	6.67948e-05	0.0293051
ENSMUSG00000116811		16.9848	-6.31073	6.64246e-05	0.0293051
ENSMUSG00000115543	AC130671.2	61.3394	-1.43801	6.93678e-05	0.0297724
ENSMUSG00000103098	Gm37559	14.0365	-2.72835	7.90675e-05	0.0313751
ENSMUSG00000073491	Ifi213	134.336	2.20955	8.6027e-05	0.0313751
ENSMUSG00000079173	Zan	11.509	-3.88184	8.42722e-05	0.0313751
ENSMUSG00000030468	Siglecg	64.3657	2.07611	8.74046e-05	0.0313751
ENSMUSG00000037852	Cpe	3292.07	2.15202	7.97244e-05	0.0313751
ENSMUSG00000017390	Aldoc	1876.22	2.31931	7.6663e-05	0.0313751
ENSMUSG00000098838	Mir381	17.7324	-3.11993	8.15246e-05	0.0313751
ENSMUSG00000074634	Tmem267	67.254	1.04301	8.31311e-05	0.0313751
ENSMUSG00000064345	mt-Nd2	4079.93	2.54614	8.05897e-05	0.0313751
ENSMUSG00000020175	Rab36	120.682	-1.54155	9.07654e-05	0.0319997
ENSMUSG00000022332	Khdrbs3	508.357	0.699088	0.000105586	0.0365715
ENSMUSG00000046607	Hrk	41.5936	2.29376	0.000107836	0.036707
ENSMUSG00000004558	Ndrg2	2695.57	1.92363	0.000113737	0.0380594
ENSMUSG00000028445	Enho	140.355	2.05882	0.000126046	0.0401083
ENSMUSG00000116594		36.1206	-2.38291	0.000127986	0.0401083
ENSMUSG00000047507	Baiap3	114.088	-1.59458	0.000122596	0.0401083
ENSMUSG00000031283	Chrdl1	63.3797	2.59101	0.000125155	0.0401083
ENSMUSG00000103081	Pcdhgb8	150.964	-0.97246	0.000132206	0.0407835
ENSMUSG00000039942	Ptger4	37.4277	-2.04906	0.000143289	0.0434261
ENSMUSG00000039457	Ppl	55.2697	-2.43369	0.000145171	0.0434261
ENSMUSG00000051146	Camk2n2	46.727	1.64881	0.000148515	0.0437632
ENSMUSG00000030091	Nup210	572.546	-0.88033	0.000158853	0.0461212
ENSMUSG00000019232	Etnppl	181.461	1.83263	0.000166029	0.0461677
ENSMUSG00000004565	Pnpla6	806.402	-0.669982	0.000165705	0.0461677
ENSMUSG00000020053	Igf1	62.3001	-2.05699	0.000162848	0.0461677
ENSMUSG00000053985	Zfp14	365.576	1.01008	0.000171979	0.0465121
ENSMUSG00000048644	Ctxn1	191.369	2.10917	0.000171176	0.0465121
ENSMUSG00000095098	Ccdc85b	247.667	1.01407	0.000175842	0.046914
ENSMUSG00000036523	Greb1	24.6962	-2.0114	0.000179727	0.0473113
ENSMUSG00000000247	Lhx2	108.01	1.88	0.000188449	0.0489547
ENSMUSG00000043439	Epop	67.9721	1.60203	0.000194376	0.0498384
ENSMUSG00000031762	Mt2	208.899	2.48398	0.000203953	0.0516238
ENSMUSG00000115234	CT025533.1	30.3445	-1.76408	0.00021033	0.0525639
ENSMUSG00000029309	Sparcl1	2255.24	1.60845	0.000221436	0.0546477
ENSMUSG00000092274	Neat1	4488.6	-1.10226	0.000239228	0.0583096
ENSMUSG00000064717	Gm24208	3.9174	-5.17709	0.000245364	0.058364
ENSMUSG00000045136	Tubb2b	1147.77	1.28605	0.000242677	0.058364
ENSMUSG00000058672	Tubb2a	699.636	0.678186	0.000248416	0.0583866
ENSMUSG00000026278	Bok	53.2828	1.86072	0.000267496	0.0593391
ENSMUSG00000058135	Gstm1	593.551	1.87497	0.000258443	0.0593391
ENSMUSG00000033615	Cplx1	202.375	2.15015	0.000265916	0.0593391
ENSMUSG00000106734	Gm20559	139.282	1.58078	0.0002664	0.0593391
ENSMUSG00000067279	Ppp1r3c	535.311	2.67386	0.000259522	0.0593391
ENSMUSG00000060424	Pantr1	151.16	1.75576	0.000290354	0.0636939
ENSMUSG00000064342	mt-Ti	127.548	2.23225	0.000297919	0.0646354
ENSMUSG00000104114	Gm37297	80.2432	-1.53859	0.000349084	0.0664589
ENSMUSG00000027581	Stmn3	172.223	1.4083	0.000368222	0.0664589
ENSMUSG00000028194	Ddah1	367.693	2.07468	0.000341276	0.0664589
ENSMUSG00000047735	Samd9l	300.514	1.54233	0.00037993	0.0664589
ENSMUSG00000029669	Tspan12	140.373	2.48931	0.000309846	0.0664589
ENSMUSG00000041571	Selenow	1334.85	1.68846	0.000366921	0.0664589
ENSMUSG00000042978	Sbk1	474.023	1.01086	0.000362621	0.0664589
ENSMUSG00000099696	2900052N01Rik	240.435	2.40223	0.000316109	0.0664589
ENSMUSG00000005682	Pan2	680.629	-0.646072	0.000330487	0.0664589
ENSMUSG00000020684	Rasl10b	768.363	2.15193	0.000345972	0.0664589
ENSMUSG00000025150	Cbr2	12.6562	1.91894	0.00032048	0.0664589
ENSMUSG00000007682	Dio2	508.774	2.27654	0.000327447	0.0664589
ENSMUSG00000025278	Flnb	1915.62	-0.940372	0.000352584	0.0664589
ENSMUSG00000044519	Zfp488	89.8105	-1.55095	0.000334031	0.0664589
ENSMUSG00000035805	Mlc1	489.383	1.98689	0.000380345	0.0664589
ENSMUSG00000117098		7.2641	-5.08066	0.000380381	0.0664589
ENSMUSG00000040852	Plekhh2	448.134	-0.863342	0.000366318	0.0664589
ENSMUSG00000103088	Pcdhgb6	283.642	-0.810903	0.00036387	0.0664589
ENSMUSG00000090291	Lrrc10b	314.793	2.52723	0.000357331	0.0664589
ENSMUSG00000064340	mt-Tl1	67.645	2.21591	0.000371977	0.0664589
ENSMUSG00000064357	mt-Atp6	95.6435	2.61762	0.000375456	0.0664589
ENSMUSG00000064363	mt-Nd4	8147.37	2.26826	0.000328758	0.0664589
ENSMUSG00000022658	Tagln3	194.826	1.47566	0.000385962	0.0668426
ENSMUSG00000068699	Flnc	99.9631	-1.65066	0.00040019	0.068704
ENSMUSG00000071658	Gng3	64.4718	1.39772	0.000429502	0.0731006
ENSMUSG00000097178	2310002F09Rik	46.1957	-1.74873	0.000437872	0.0738881
ENSMUSG00000114961	A930002C04Rik	7.49905	-4.24728	0.000449628	0.0751898
ENSMUSG00000033578	Tmem35a	48.5869	0.999811	0.000453203	0.0751898
ENSMUSG00000042662	Dusp15	357.309	-1.30057	0.000457403	0.0752543
ENSMUSG00000054072	Iigp1	57.5992	2.2686	0.000464984	0.0758692
ENSMUSG00000051497	Kcnj16	103.978	2.2108	0.000472963	0.0765386
ENSMUSG00000071192	Wfikkn1	31.9666	-1.29037	0.000477356	0.0766215
ENSMUSG00000038685	Rtel1	315.001	-0.69844	0.000506134	0.0780672
ENSMUSG00000014599	Csf1	734.398	-1.16412	0.000498245	0.0780672
ENSMUSG00000115505	AC123061.1	66.0795	-1.29529	0.000504501	0.0780672
ENSMUSG00000059213	Ddn	923.071	2.2143	0.000490505	0.0780672
ENSMUSG00000098235	Gm7497	5.2704	-5.60471	0.000501463	0.0780672
ENSMUSG00000004815	Dgkq	660.506	-0.643872	0.000548985	0.0823071
ENSMUSG00000029797	Sspo	672.851	-1.38823	0.000560741	0.0823071
ENSMUSG00000019370	Calm3	1642.05	1.16166	0.00054784	0.0823071
ENSMUSG00000031980	Agt	34.0629	1.47852	0.000558926	0.0823071
ENSMUSG00000018930	Ccl4	206.057	-1.51751	0.000566974	0.0823071
ENSMUSG00000113941	Gm35755	15.9596	-2.22018	0.000557031	0.0823071
ENSMUSG00000094910	D430019H16Rik	326.092	1.48392	0.000559432	0.0823071
ENSMUSG00000087963	Gm25394	49.3846	-1.57837	0.000566474	0.0823071
ENSMUSG00000033365	Ipo13	1160.17	-0.589306	0.000577337	0.0831998
ENSMUSG00000045502	Hcar2	160.563	-1.42374	0.000584345	0.0835995
ENSMUSG00000067786	Nnat	299.358	1.33977	0.000597223	0.0836239
ENSMUSG00000097983	Gm26971	38.5325	-1.81506	0.000596896	0.0836239
ENSMUSG00000082776	Gm7061	22.1411	-1.72058	0.000595672	0.0836239
ENSMUSG00000021700	Rab3c	222.463	1.68194	0.000619693	0.0861591
ENSMUSG00000041552	Ptchd1	203.433	-0.941191	0.000640118	0.0883766
ENSMUSG00000087230	Mroh3	17.3776	-3.14221	0.000652985	0.0895269
ENSMUSG00000046093	Hpcal4	562.027	2.15813	0.000669412	0.0899061
ENSMUSG00000032959	Pebp1	473.715	0.865497	0.000669043	0.0899061
ENSMUSG00000086992	Gm15941	50.6163	-1.41554	0.00066684	0.0899061
ENSMUSG00000032855	Pkd1	4668.88	-0.780559	0.000703796	0.0938855
ENSMUSG00000070304	Scn2b	187.742	1.93992	0.000714552	0.0945214
ENSMUSG00000035202	Lars2	3547.98	1.02253	0.000718139	0.0945214
ENSMUSG00000000627	Sema4f	71.8171	-1.12385	0.000740135	0.0955369
ENSMUSG00000038704	Aspdh	23.5532	-1.4811	0.000735413	0.0955369
ENSMUSG00000087042	Gm11611	398.242	-1.80193	0.000740387	0.0955369
ENSMUSG00000036192	Rorb	403.31	1.5291	0.00074521	0.0955369
ENSMUSG00000042750	Bex2	63.4317	1.27697	0.000762863	0.097169
ENSMUSG00000104597	B230334C09Rik	355.465	1.67324	0.000779732	0.0980525
ENSMUSG00000075555	Gm10863	102.28	-1.11955	0.000777335	0.0980525
ENSMUSG00000049422	Chchd10	111.358	1.98363	0.000795208	0.0993658
ENSMUSG00000024899	Papss2	88.8529	1.77722	0.000811945	0.100819

### Sheet: Q175;Tyrobp-KOvsQ175 microglia
Supplementary Table 8. Differentially expressed genes detected in Q175;Tyrobp(-/-) vs Q175 sorted microglia
gene_id	gene_name	baseMean	log2FoldChange	pvalue	padj
ENSMUSG00000030579	Tyrobp	2724.79	-4.43241	3.1448e-132	6.46601e-128
ENSMUSG00000003418	St8sia6	238.242	-2.85984	6.14409e-14	6.31643e-10
ENSMUSG00000064023	Klk8	369.621	-1.42595	9.81542e-10	6.72716e-06
ENSMUSG00000022026	Olfm4	98.3201	-2.19085	4.89118e-09	2.01135e-05
ENSMUSG00000050370	Ch25h	54.718	-4.31557	4.85567e-09	2.01135e-05
ENSMUSG00000029304	Spp1	529.423	-5.61894	2.97324e-08	0.000101888
ENSMUSG00000024529	Lox	25.0225	-3.53916	3.95689e-08	0.000116225
ENSMUSG00000047473	Zfp30	192.251	0.864309	1.55669e-07	0.00032437
ENSMUSG00000059975	Zfp74	331.358	0.826128	1.5776e-07	0.00032437
ENSMUSG00000046056	Sbsn	28.8657	-2.13495	1.3572e-07	0.00032437
ENSMUSG00000030468	Siglecg	82.3287	1.97505	2.1635e-07	0.000404397
ENSMUSG00000068129	Cst7	142.185	-2.39277	2.90533e-07	0.00044486
ENSMUSG00000100029	D7Ertd128e	9.62809	-4.70474	2.62795e-07	0.00044486
ENSMUSG00000000982	Ccl3	210.481	-1.94088	3.02906e-07	0.00044486
ENSMUSG00000049723	Mmp12	90.6474	-3.02485	9.48554e-07	0.00130021
ENSMUSG00000049123	Catsperg2	5.45164	5.14956	1.21589e-06	0.0015625
ENSMUSG00000079293	Clec7a	717.396	-2.0864	1.32842e-06	0.00160668
ENSMUSG00000015568	Lpl	526.985	-1.89459	2.2328e-06	0.00255048
ENSMUSG00000020053	Igf1	50.0948	-2.95894	2.73275e-06	0.00295727
ENSMUSG00000069516	Lyz2	3352.61	-1.04332	5.80548e-06	0.00596833
ENSMUSG00000036560	Lgi4	664.352	0.969091	7.66513e-06	0.00733874
ENSMUSG00000056592	Zfp658	1872.23	0.976575	7.85235e-06	0.00733874
ENSMUSG00000053985	Zfp14	503.546	1.14678	8.60967e-06	0.00769667
ENSMUSG00000018930	Ccl4	155.382	-1.87851	1.18641e-05	0.010033
ENSMUSG00000117222	Gm49906	3.70723	-5.47898	1.2199e-05	0.010033
ENSMUSG00000030592	Ryr1	1500.85	-3.68247	1.48144e-05	0.0117154
ENSMUSG00000026678	Rgs5	73.9849	-1.42331	2.12846e-05	0.0162086
ENSMUSG00000090675	Olfr111	463.761	-0.99336	2.95081e-05	0.0216684
ENSMUSG00000042529	Kcnj12	95.2459	-0.82139	3.12675e-05	0.0221687
ENSMUSG00000111424	Gm48478	87.9034	1.02214	3.57192e-05	0.023691
ENSMUSG00000022246	Rai14	98.8006	-1.20007	3.48878e-05	0.023691
ENSMUSG00000062312	Erbb2	35.8392	-1.43149	3.85788e-05	0.0247881
ENSMUSG00000075611	Gm11545	29.2695	1.33348	5.45139e-05	0.0338164
ENSMUSG00000024521	Pmaip1	69.6785	-0.99573	5.59193e-05	0.0338164
ENSMUSG00000014599	Csf1	818.123	-0.585759	7.11546e-05	0.0411056
ENSMUSG00000108551	Gm20274	50.6503	0.889523	7.19713e-05	0.0411056
ENSMUSG00000018341	Il12rb2	58.3	-1.27001	9.57204e-05	0.0531921
ENSMUSG00000056880	Gadl1	58.7033	1.04638	0.000104686	0.0566435
ENSMUSG00000060962	Dmkn	4.44486	-4.56726	0.000109275	0.0576102
ENSMUSG00000067813	Xkr9	5.1744	2.9293	0.000139684	0.0718012
ENSMUSG00000038354	Ankrd35	88.4308	-1.29691	0.000190349	0.0931849
ENSMUSG00000028784	Spocd1	25.8619	-1.1961	0.000190121	0.0931849
ENSMUSG00000075225	Ccdc162	262.101	0.909751	0.000201467	0.0963342
