## Supplementary_materials for "Deletion of the microglial transmembrane immune signaling adaptor TYROBP ameliorates Huntington’s disease mouse phenotype": Supplementary Table 10.xlsx

### Sheet: Bioplanet pathways
Supplementary Table 10. Pathway enrichment analysis for microglial datasets integrated with downregulated pathways detected in Q175 vs Q175;Tyrobp(-/-)
Q175;Tyrobp(-/-) vs Q175 down (present study)
Term	Overlap	P-value	Adjusted P-value	log10pval	Old P-value	Old Adjusted P-value	Odds Ratio	Combined Score
Interleukin-1 regulation of extracellular matrix	5/120	7.56676e-07	0.000134688	6.12109	0	0	35.971	506.987
Selective expression of chemokine receptors during T-cell polarization	3/26	6.96781e-06	0.000620135	5.1569	0	0	100.074	1188.29
Thymic stromal lymphopoietin (TSLP) pathway	3/90	0.000295817	0.0105311	3.52898	0	0	26.3714	214.288
Cytokine-cytokine receptor interaction	4/265	0.000551284	0.01442	3.25862	0	0	12.0828	90.6601
Interleukin-4 regulation of apoptosis	4/267	0.000567078	0.01442	3.24636	0	0	11.9897	89.6229
TNF-alpha effects on cytokine activity, cell motility, and apoptosis	3/135	0.000966473	0.0191147	3.01481	0	0	17.3418	120.384
Toll-like receptor signaling pathway regulation	3/142	0.00111836	0.0193654	2.95142	0	0	16.4626	111.878
TGF-beta regulation of extracellular matrix	5/565	0.00119674	0.0193654	2.922	0	0	7.22135	48.5864
T cell receptor regulation of apoptosis	5/603	0.00159664	0.0236834	2.79679	0	0	6.74923	43.4641
Focal adhesion	3/233	0.0045608	0.045609	2.34096	0	0	9.90351	53.3825
FSH regulation of apoptosis	3/263	0.00638056	0.0523507	2.19514	0	0	8.74749	44.2142
Interleukin-2 signaling pathway	5/847	0.00685885	0.0523507	2.16375	0	0	4.73303	23.581
Developmental biology	3/420	0.0224254	0.0818652	1.64926	0	0	5.41063	20.5472
Q175 vs WT up (present study)	Overlap	P-value	Adjusted P-value	log10pval	Old P-value	Old Adjusted P-value	Odds Ratio	Combined Score
TGF-beta regulation of extracellular matrix	12/565	0.0291424	0.285737	1.53548	0	0	1.93078	6.8264
zQ175_6M_sc-Microglia_Up (Lee et al., 2020)
NO OVERLAPPING TERMS
R62_9W_sc-Microglia_Up (Lee et al., 2020)	Overlap	P-value	Adjusted P-value	log10pval	Old P-value	Old Adjusted P-value	Odds Ratio	Combined Score
TGF-beta regulation of extracellular matrix	12/565	0.0283021	0.233586	1.54818	0	0	1.93986	6.91526
Interleukin-4 regulation of apoptosis	9/267	0.00355338	0.0916476	2.44936	0	0	3.12273	17.6118
6m_Astroglia_DEGs_Q175_Up (Lee et al., 2020)
NO OVERLAPPING TERMS
Human_grade2-4_sc-Microglia_adjp<0.05_Up (Lee et al., 2020)	Overlap	P-value	Adjusted P-value	log10pval	Old P-value	Old Adjusted P-value	Odds Ratio	Combined Score
TGF-beta signaling pathway	43/185	6.42508e-05	0.0010764	4.19212	0	0	2.07921	20.07
Interleukin-4 regulation of apoptosis	54/267	0.000404012	0.0042073	3.39361	0	0	1.74119	13.6058
Focal adhesion	66/233	1.97985e-10	5.37331e-08	9.70337	0	0	2.73464	61.0996
Q175_12M_sorted_Microglia_Up (Benraiss et al., 2021)	Overlap	P-value	Adjusted P-value	log10pval	Old P-value	Old Adjusted P-value	Odds Ratio	Combined Score
TGF-beta regulation of extracellular matrix	31/565	1.50814e-05	0.0026958	4.82156	0	0	2.48305	27.5669
Focal adhesion	13/233	0.00393515	0.201982	2.40504	0	0	2.46916	13.6737
Interleukin-4 regulation of apoptosis	14/267	0.00489762	0.201982	2.31001	0	0	2.31331	12.3045
